# Physically asymmetric division of the *C. elegans* zygote ensures invariably successful embryogenesis

**DOI:** 10.1101/2021.01.04.425207

**Authors:** Radek Jankele, Rob Jelier, Pierre Gönczy

## Abstract

Asymmetric divisions that yield daughter cells of different sizes are frequent during early embryogenesis, but the importance of such a physical difference for successful development remains poorly understood. Here, we investigated this question using the first division of *C. elegans* embryos, which yields a large AB cell and a small P_1_ cell. We equalized AB and P_1_ sizes using acute genetic inactivation or optogenetic manipulation of the spindle positioning protein LIN-5. We uncovered that only some embryos tolerated equalization, and that there was a size asymmetry threshold for viability. Cell lineage analysis of equalized embryos revealed an array of defects, including faster cell cycle progression in P_1_ descendants, as well as defects in cell positioning, division orientation and cell fate. Moreover, equalized embryos were more susceptible to external compression. Overall, we conclude that unequal first cleavage is essential for invariably successful embryonic development of *C. elegans*.
