## Supplementary File 1 for "Physically asymmetric division of the *C. elegans* zygote ensures invariably successful embryogenesis"

### Sheet: Column Annotation
	Find the data on the next sheet
	Column name	Description	Values	Note
	ID	unique embryo identifier	unique character
	Exclude	embryos excluded from analysis	0 = False, 1= excluded	3 upshifted lin-5(ev571) embryos with intemediate AB size above 54% were excluded
	Lin-5	lin-5 alele	ev571, wt
	Experiment	upshift of lin-5(ev571) at metaphase or at 2-cell stage, or upshift ofr wt embryos	meta, ctrl, wt
	Outcome	Outcome of embryogenesis	alive, died	Scored ~24 hours from start of imaging, embryos was scored as alive reaching a 3-fold motile stage or hatching
	Group	Embryos classified according to outcome, genotype, and experiment	alive, dead, inverted, ctrl, wt	alive / dead relates to equalized embryos, all inverted embryos (<48%) died
	AB_size	size of the AB cell at the mid-plane (area)	um2
	P1_size	size of the P1 cell at the mid-plane (area)	um2
	AB_rel	relative AB size	% of AB+P1 area
	AB.3D	AB volume	um3	scored only for a fraction of embryos (reported in Figure S1)
	P1.3D	P1 volume	um3	scored only for a fraction of embryos (reported in Figure S1)
	Tot.Volume	sum of AB and P1 volumes	um3
	AB.3D.rel	relative AB size / based on volumetric measurement	% of AB+P1 volume	scored only for a fraction of embryos (reported in Figure S1)
	Size	sum of AB and P1 mid-plane area	um2
	length	eggshel length at the mid-plane	um
	width	eggshel width at the mid-plane	um
	height	sample height = compression	um	compression between slide and coveslip
	AR	aspect ratio	length/height
	MSap.flip	MSa/MSp left-right invertion	-	scored prior to MSa/MSp division
	Extra.P4	presence of at least 1 additional divisions of the P4 lineage	True / False	P4 normally divides only once during embryogenesis
	PhaDefect	abnormal expression of PHA-4::GFP in at at 1 or more cells	True / False	only a subset of embryos carrying pha-4 reporter was scored (ID starting with P)
	pixel	pixel size during acquisition	um
	interval	interval between frames	s
	timeScaling	factor used to align global timing of embryogenesis among embryos	-
	MaxTime	time of the last scored division in the lineaging file	min

### Sheet: Data
ID	Exclude	Lin_5	Experiment	Outcome	Group	AB_size	P1_size	AB_rel	AB.3D	P1.3D	Size	length	width	height	AR	MSap.flip	Extra.P4	PhaDefect	pixel	interval	timeScaling	Tot.Volume	AB.3D.rel	MaxTime
EM01	0	ev571	meta	alive	alive	778	759	0.506181			1537	53.4	35	20.25	1.52571	F	F		0.117143	120	0.954			175.536
EM10	0	ev571	meta	died	dead	784	706.4	0.526033			1490.4	53.5	33	18	1.62121	T	F		0.117	150	0.916			155.72
EM11	1	ev571	meta	died	dead	935.6	796.7	0.540091			1732.3	56.5	36	19	1.56944	F	F		0.117	150	0.962			182.78
EM4	1	ev571	meta	hatched	alive	852	724	0.540609			1576	53	34	20.25	1.55882	F	F		0.205	180	1.001			195.195
EM5	0	ev571	meta	alive	alive	782	758	0.507792			1540	52	36	17.25	1.44444	F	F		0.205	120	0.939			187.8
EM6	0	ev571	meta	died	dead	850	824.4	0.507645			1674.4	56	33	17.25	1.69697	F	T		0.117143	120	0.977			257.928
EM7	0	ev571	meta	died	dead	871	838	0.509655			1709	56	33.5	19	1.67164	T	T		0.117143	120	0.954			265.212
EM9	0	ev571	meta	died	dead	839.7	817	0.506851			1656.7	59	36	16.5	1.63889	F	F		0.1025	150	0.916			233.58
ET20	0	ev571	ctrl	hatched	ctrl	908	654	0.581306			1562	58.5	30.5	20	1.91803	F	F		0.205	150	0.97			181.875
ET21	0	ev571	ctrl	hatched	ctrl	833	656	0.559436			1489	54.5	30	17.25	1.81667	F	F		0.117	180	1.008			208.656
ET22	0	ev571	ctrl	hatched	ctrl	898	708	0.559153			1606	52	34	20.25	1.52941	F	F		0.117	120	0.97			232.8
GM13	0	ev571	meta	alive	alive	679.565	664.583	0.505573			1344.15	57	30	21	1.9	F	T		0.117	150	0.877			201.71
GM14	0	ev571	meta	alive	alive	674.207	654.44	0.507439			1328.65	57	30	20.25	1.9	F	F		0.117	150	0.924			175.56
GM18	0	ev571	meta	alive	alive	719.22	665.77	0.519296			1384.99	54	33	21.75	1.63636	T	F		0.117	150	0.924			242.55
GM19	0	ev571	meta	died	dead	669.88	710.36	0.485336			1380.24	55.4	34	21.75	1.62941	T	T		0.117	150	0.877			197.325
GM20	0	ev571	meta	died	dead	808.042	751.52	0.518121			1559.56	59	35	17.25	1.68571	F	F		0.117	150	0.924			247.17
GM21	0	ev571	meta	alive	alive	651	644	0.502703	10995	10474.8	1294	57.7	30.7	20.3	1.87948	F	T		0.108	150	0.97	21469.8	0.512115	244.925
GM22	0	ev571	meta	alive	alive	607.5	634.5	0.48913	10228	10373	1242	55	29	20.3	1.89655	F	T		0.108	150	0.924	20601	0.496481	270.27
GM23	0	ev571	meta	died	dead	605	621	0.493475	9056	9654	1226	55	32.5	20.3	1.69231	T	T		0.108	150	0.87	18710	0.484019	241.425
GM24	0	ev571	meta	died	dead	643	685	0.484187	10848	11250	1329	59	31	21.7	1.90323	T	F		0.14	150	0.985	22098	0.490904	130.512
GM25	0	ev571	meta	died	dead	817.3	850.7	0.489988			1668	57	38	18.75	1.5	F	F		0.117	150	0.854			236.985
GM3	0	ev571	meta	alive	alive	802.4	753.1	0.515847			1555.5	61	32	21	1.90625	T	T		0.117	150	0.85			231.625
GM30	0	ev571	meta	alive	alive	635	641	0.497649	11780	11297	1276	56.8	30.6	22.4	1.85621	F			0.1403	120	0.972	23077	0.510465	66.096
GM31	0	ev571	meta	alive	alive	702	702	0.5	12960	13150	1404	54.5	32.6	22.4	1.67178	T			0.1403	120	0.954	26110	0.496362	59.148
GM36	0	ev571	meta	died	dead	789	766	0.507395	14418	13641	1554	53.8	38.2	21	1.40838	T			0.14037	120	1.048	28059	0.513846	39.824
GM37	0	ev571	meta	alive	alive	720	655	0.523636	15588	14311	1374	56	31.2	27.3	1.79487				0.14037	120	1.001	29899	0.521355	8.008
GM38	0	ev571	meta	alive	alive	665	696	0.488611	13200	13334	1361	51.8	33.1	25.9	1.56495				0.14002	120	0.955	26534	0.497475	40.11
GM39	0	ev571	meta	died	inverted	536	822	0.394698	10680	16459	1357	55.2	32.4	25.9	1.7037	F			0.14002	120	0.945	27139	0.39353	32.13
GM40	0	ev571	meta	alive	alive	672	641	0.511805	13546	11738	1312	54.08	32	23.8	1.69	F			0.14002	120	1.055	25284	0.535754	75.96
GM41	0	ev571	meta	alive	alive	696	609	0.533333	14369	12309	1305	57.5	30.5	23.8	1.88525	F			0.14002	120	1.106	26678	0.538609	81.844
GM43	0	ev571	meta	died	dead	722	681	0.514612	12354	11389	1403	54.8	34.4	20.3	1.59302	T			0.14002	120	1.046	23743	0.520322	43.932
GM44	0	ev571	meta	died	dead	696	717	0.492569	11692	11711	1412	53.8	33.7	20.3	1.59644	T			0.14002	120	1.044	23403	0.499594	45.936
GM45	0	ev571	meta	died	dead	882	760	0.53715	15866	13696	1642	62.6	37	21.7	1.69189	F			0.14002	120	1.054	29562	0.536703	56.916
GM46	0	ev571	meta	died	dead	814	805	0.502779	14790	14776	1619	58.4	37.7	21	1.54907	F			0.14002	120	1.141	29566	0.500237	54.768
GM49	0	ev571	meta	alive	alive	793	679	0.538723	15317	13382	1472	56.4	34.7	22.4	1.62536	F			0.14037	150	1.001	28699	0.533712	125.125
GM50	0	ev571	meta	died	inverted	617	756	0.449381	11819	14563	1373	53.8	33.6	23.1	1.60119	T			0.14037	150	0.951	26382	0.447995	114.12
GM51	0	ev571	meta	died	dead	680	637	0.516325	12907	12255	1318	53.7	32.2	23.1	1.6677	F			0.14037	150	0.97	25162	0.512956	123.675
GM52	0	ev571	meta	died	inverted	752	825	0.476855	13171	14428	1576	55	37	20.3	1.48649	T			0.14037	120	0.96	27599	0.477227	92.16
GM54	0	ev571	meta	alive	alive	679	693	0.494898	14091	14255	1372	54	33.8	24.5	1.59763	F			0.14028	120	1.01	28346	0.497107	105.04
GM56	0	ev571	meta	died	dead	657	650	0.502678	13450	12871	1307	50	32.5	21.7	1.53846	T			0.14	120	1.017	26321	0.510999	61.02
GM57	0	ev571	meta	alive	alive	665	634	0.511932	12209	11767	1299	55.7	30.3	21.7	1.83828	F			0.14	120	1.016	23976	0.509218	65.024
GM6	0	ev571	meta	died	inverted	661.22	760.3	0.46515			1421.52	57	32.2	21	1.77019	T	T		0.117	150	1.016			226.06
GT14	0	ev571	ctrl	hatched	ctrl	905.42	621.4	0.59301			1526.82	58	34	17.25	1.70588	F	F		0.117	150	0.947			258.058
GT15	0	ev571	ctrl	hatched	ctrl	891	683	0.566074			1574	60.3	34.4	18.75	1.75291	F	F		0.117	150	0.885			258.863
GT32	0	ev571	ctrl	hatched	ctrl	693	541	0.561588	14596	10962	1234	57.6	29.4	25.9	1.95918	F			0.14002	120	1.104	25558	0.571093	61.824
GT33	0	ev571	ctrl	hatched	ctrl	680	536	0.559211	13111	10241	1216	52	31.2	25.9	1.66667				0.14002	120	1.108	23352	0.561451	28.808
GT34	0	ev571	ctrl	hatched	ctrl	684	551	0.553846	13924	11145	1235	51	30.7	25.9	1.66124	F			0.14002	120	1.001	25069	0.555427	58.058
GT35	0	ev571	ctrl	hatched	ctrl	862	605	0.587594	16252	10922	1466	55.7	35.7	21	1.56022	F			0.14037	120	1.044	27174	0.598072	45.936
GT36	0	ev571	ctrl	hatched	ctrl	779	564	0.580045	12621	8822.2	1343	57.5	30.2	20.3	1.90397	F			0.14002	120	1.051	21443.2	0.588578	60.958
GT37	0	ev571	ctrl	hatched	ctrl	854	670	0.560367	13363	11450	1523	58	32.3	21	1.79567	F			0.142	150	1.039	24813	0.538548	153.252
GT47	0	ev571	ctrl	hatched	ctrl	780	572	0.576923	15186	10924	1352	53.4	31.5	22.4	1.69524	F			0.14037	150	1.001	26110	0.581616	120.12
GT48	0	ev571	ctrl	hatched	ctrl	831	578	0.58978	15071	10490	1408	54.8	32	22.4	1.7125	F			0.14037	150	1.001	25561	0.589609	130.13
GZ01	0	wt	wt	hatched	wt	649.4	500	0.56499			1149.4	53	28.5	20.3	1.85965	F	F		0.108	150	0.947			258.058
GZ02	0	wt	wt	hatched	wt	676.6	488	0.580972			1164.6	53.5	27.5	19.6	1.94545	F	F		0.108	150	0.916			263.35
GZ03	0	wt	wt	hatched	wt	738.3	562.2	0.567705			1300.5	56.5	29	21	1.94828	F	F		0.108	150	0.924			261.03
GZ04	0	wt	wt	hatched	wt	724.8	498	0.592738			1222.8	55	27	21	2.03704	F	F		0.108	150	0.901			252.28
GZ05	0	wt	wt	hatched	wt	780	536	0.592705	14174	9868	1317	54	31.2	22.5	1.73077	F	F		0.14	150	0.947	24042	0.589552	175.195
GZ06	0	wt	wt	hatched	wt	750	512	0.594295	15519	10080	1261	52	30.7	22.5	1.69381	F	F		0.14	150	1.001	25599	0.606235	190.19
GZ07	0	wt	wt	hatched	wt	756	566	0.571861	14083	10418	1322	52.4	31.7	23.25	1.653	F	F		0.14	150	1	24501	0.574793	177.5
GZ08	0	wt	wt	hatched	wt	772	599	0.563093	13923	9908	1370	56.5	32.2	21.75	1.75466	F	F		0.14	150	0.962	23831	0.584239	192.4
GZ09	0	wt	wt	hatched	wt	769	533	0.59063	14641	10269	1301	54.5	32.3	21.75	1.68731	F	F		0.14	150	1.047	24910	0.587756	206.782
GZ10	0	wt	wt	hatched	wt	835	565	0.596429	15618	10466	1400	56.7	32.7	22.5	1.73394	F	F		0.14	150	0.962	26084	0.598758	189.995
MM4	0	ev571	meta	alive	alive	752.6	678	0.526073			1430.6	58.4	32	20.25	1.825	F	F		0.117	120	0.924			187.572
MM5	0	ev571	meta	died	dead	831	767	0.520025			1598	55.4	32	19.5	1.73125	T	F		0.205	120	0.954			188.892
MM6	0	ev571	meta	alive	alive	713.6	671.5	0.515197			1385.1	52	33	23.25	1.57576	F	F		0.1025	120	0.85			173.4
MT12	0	ev571	ctrl	hatched	ctrl	850	637	0.571621			1487	53.7	33.5	19.5	1.60299	F	F		0.117	120	0.962			177.008
MT7	0	ev571	ctrl	hatched	ctrl	800	578.2	0.580467			1378.2	52	31.5	21.75	1.65079	F	F		0.1025	120	0.854			174.216
PC29	0	ev571	ctrl	hatched	ctrl	780.8	547.7	0.587731			1328.5	54.7	31.9	22.4	1.71473	F	F	F	0.150348	150	0.962			194.805
PC30	0	ev571	ctrl	hatched	ctrl	872.7	574.2	0.603152			1446.9	54.6	34	22.4	1.60588	F	F	F	0.150348	150	0.947			196.502
PM01	0	ev571	meta	alive	alive	625	599	0.510621			1224	48	28.5	21.7	1.68421	F	F	F	0.16061	150	1.016			203.2
PM02	0	ev571	meta	died	dead	754	713	0.513974			1467	55	33.7	17.5	1.63205	T	F	F	0.08003	150	0.962			197.21
PM03	0	ev571	meta	died	dead	773	734	0.51294			1507	53.9	35.2	18.2	1.53125	T	F	T	0.10828	150	0.962			185.185
PM04	0	ev571	meta	died	inverted	711	885	0.445489			1596	59.6	33.6	17.5	1.77381	F	T	T	0.16046	150	0.97			179.45
PM05	1	ev571	meta	hatched	alive	796	666	0.54446			1462	54.2	32	19.6	1.69375	T	F	F	0.16022	150	1.016			205.74
PM06	0	ev571	meta	alive	alive	714	712	0.500701			1426	53.2	32.3	19.6	1.64706	T	F	F	0.160226	150	0.97			213.4
PM07	0	ev571	meta	died	dead	729	727	0.500687			1456	57.19	34	17.5	1.68206	T	F	F	0.162853	150	1.001			202.702
PM08	0	ev571	meta	died	dead	726	731	0.498284			1457	54.3	35.1	17.5	1.54701	F	F	T	0.162853	150	1.001			197.697
PM09	0	ev571	meta	died	dead	728	677	0.518149			1405	54	32	18.2	1.6875	F	F	F	0.121264	150	1.039			241.567
PM10	0	ev571	meta	died	inverted	751	824	0.476825			1575	57.6	33.7	16	1.7092	T	T	F	0.140024	150	1.001			190.19
PM11	0	ev571	meta	died	dead	726	771	0.48497			1497	58.5	32	16	1.82812	T	F	F	0.140024	150	0.97			181.875
PM13	0	ev571	meta	died	dead	689	642	0.517656			1331	51.8	32	21	1.61875	T	F	F	0.150044	150	1.062			188.505
PM16	0	ev571	meta	alive	alive	603	639	0.485507			1242	51	31.5	23.1	1.61905	F	F	F	0.14051	150	0.97			215.825
PM18	0	ev571	meta	died	dead	700	660	0.514706			1360	50.4	33.6	21.7	1.5	F	T	T	0.14005	150	0.962			199.615
PM19	0	ev571	meta	alive	alive	668	628	0.515432			1296	51	33.4	22.4	1.52695	F	F	F	0.14042	150	0.924			217.14
PM20	0	ev571	meta	died	dead	694	664	0.511046			1358	53.7	33	22.4	1.62727	T	T	F	0.14042	150	1.001			240.24
PM21	0	ev571	meta	died	dead	624	644	0.492114			1268	52.3	29.5	22.5	1.77288	T	T	T	0.14024	150	0.962			197.21
PM23	0	ev571	meta	died	dead	746	678	0.523876			1424	50.1	35.7	22.5	1.40336	T	T	T	0.14024	150	0.97			206.125
PM25	0	ev571	meta	died	dead	703	665	0.513889			1368	49.6	37	21.7	1.34054	F	F	F	0.15066	150	0.924			182.49
PM28	0	ev571	meta	died	inverted	598	694	0.462848			1292	51.7	32.8	21.7	1.57622	T	T	T	0.15066	150	0.87			208.8
PT27	0	ev571	ctrl	hatched	ctrl	785	616	0.560314			1401	55.3	34.5	21.7	1.6029	F	F	F	0.15066	150	0.947			234.382
