## Supplementary File 3 for "Physically asymmetric division of the *C. elegans* zygote ensures invariably successful embryogenesis"

### Sheet: Sheet 1
order	cell	pearson r	lower c.i.	upper c.i.		p-value	p.adjusted (BH)
1	EMS	0.678413	0.394811	0.84398		0.000139416	0.000557662
2	P2	0.701329	0.431087	0.856109		6.56537e-05	0.000282816
3	ABal	0.138151	-0.0855732	0.348613		0.224681	0.306881
4	ABar	0.115669	-0.108209	0.328381		0.31005	0.374235
5	ABpl	0.228087	0.00734683	0.427631		0.0432075	0.0896155
6	ABpr	0.210849	-0.0107628	0.412718		0.0621495	0.11227
7	MS	0.49977	0.311931	0.650011		3.18656e-06	1.98275e-05
8	E	0.556192	0.380792	0.692956		1.2446e-07	9.95683e-07
9	C	0.411831	0.208399	0.581106		0.000179567	0.000670384
10	P3	0.643291	0.488715	0.758708		3.68773e-10	4.13026e-09
11	ABala	-0.127012	-0.353079	0.113068		0.298347	0.374235
12	ABalp	0.067302	-0.170366	0.29757		0.579867	0.636717
13	ABara	-0.209346	-0.423488	0.0269542		0.0819813	0.127526
14	ABarp	-0.123112	-0.348018	0.115194		0.309939	0.374235
15	ABpla	-0.422337	-0.596833	-0.209696		0.000243738	0.000853084
16	ABplp	-0.136466	-0.359899	0.101772		0.259965	0.34662
17	ABpra	-0.289808	-0.489983	-0.0606021		0.0142269	0.036214
18	ABprp	-0.104245	-0.331108	0.134012		0.390443	0.446221
19	MSa	0.276646	0.0351159	0.487642		0.0256913	0.0575486
20	MSp	0.241522	-0.00252627	0.458417		0.0525955	0.101564
21	Ea	0.735998	0.59433	0.833363		1.39986e-11	1.95981e-10
22	Ep	0.760015	0.628477	0.849292		1.2217e-12	2.2805e-11
23	Ca	0.259579	0.0104908	0.478334		0.0416101	0.0896155
24	Cp	0.408538	0.174689	0.59876		0.00108053	0.00336166
25	D	0.764298	0.634619	0.852115		7.67521e-13	2.14906e-11
26	P4	0.791462	0.67017	0.87158		1.41292e-13	7.91237e-12
27	ABalaa	0.24275	-0.0119089	0.467837		0.0616454	0.11227
28	ABalap	0.120795	-0.137342	0.363568		0.357904	0.417554
29	ABalpa	0.255828	0.00203581	0.478659		0.0485049	0.0970099
30	ABalpp	0.399257	0.161728	0.593057		0.00157708	0.00464824
31	ABaraa	-0.0411777	-0.292049	0.214995		0.754749	0.792451
32	ABarap	0.0125346	-0.242161	0.265614		0.924272	0.924272
33	ABarpa	0.132171	-0.125982	0.373558		0.31409	0.374235
34	ABarpp	0.233387	-0.0218313	0.460048		0.0727088	0.119582
35	ABplaa	-0.300218	-0.514891	-0.0501138		0.0197742	0.048146
36	ABplap	-0.23304	-0.459759	0.0221984		0.0731479	0.119582
37	ABplpa	0.166331	-0.0914565	0.403225		0.204028	0.289293
38	ABplpp	0.21607	-0.0400521	0.445549		0.0972943	0.147256
39	ABpraa	-0.0388848	-0.289947	0.217184		0.768012	0.792451
40	ABprap	-0.104091	-0.348797	0.153901		0.428665	0.480104
41	ABprpa	-0.0371142	-0.288322	0.218873		0.7783	0.792451
42	ABprpp	-0.165389	-0.402414	0.0924172		0.206638	0.289293
43	MSaa	0.294116	0.0411319	0.511661		0.0237545	0.0554271
44	MSap	0.330167	0.0809272	0.540546		0.0106537	0.02841
45	MSpa	0.236543	-0.020799	0.464489		0.0712721	0.119582
46	MSpp	0.169018	-0.0910027	0.407465		0.200648	0.289293
47	Caa	0.513973	0.290299	0.684395		5.08552e-05	0.000237324
48	Cap	0.452979	0.213317	0.641219		0.00051529	0.00169743
49	Cpa	0.237909	-0.024156	0.469379		0.0747387	0.119582
50	Cpp	0.39535	0.145292	0.597933		0.00281367	0.00787828
51	Eal	0.588844	0.371364	0.745072		6.85609e-06	3.49037e-05
52	Ear	0.615517	0.406879	0.763121		1.96373e-06	1.37461e-05
53	Epl	0.59879	0.384533	0.751829		4.35817e-06	2.44057e-05
54	Epr	0.68083	0.496589	0.806365		5.31599e-08	4.96159e-07
55	Da	0.0738449	-0.211749	0.347819		0.614079	0.661316
56	Dp	0.152919	-0.134041	0.416218		0.294185	0.374235
