## Supplementary File 4 for "Physically asymmetric division of the *C. elegans* zygote ensures invariably successful embryogenesis"

	died	hatched	fold.change	log2fc	p.value	p.adj	signif
ABara.pDV	0.604862477158682	0.496691062743783	1.21778409665225	0.284258377662001	1.94539278670655e-05	0.00490238982250051	TRUE
ABara.pOV	4.90197436544834	2.59090391882262	1.89199388284377	0.919907424192514	0.000138675421817198	0.017473103148967	TRUE
Ca.netdis	4.27108841176471	2.89233667142857	1.47669130428552	0.5623682686736	0.000216930623727428	0.018222172393104	TRUE
MS.aMean	50.708634258476	17.8227327149593	2.84516606232412	1.50851286001858	0.000345537997205193	0.0217688938239272	TRUE
MS.aAP	50.0104025875134	18.4898902629577	2.70474307182359	1.43549155648808	0.00104637066765994	0.0425582609660577	TRUE
ABpra.aAP	17.6996058468822	25.8802742319553	0.683903334572392	-0.548135671221186	0.00116365775289688	0.0425582609660577	TRUE
ABpra.aDV	100.602857165093	109.917095268675	0.91526124229525	-0.127744505402618	0.00128621305075866	0.0425582609660577	FALSE
ABarp.aLR	95.9995353488561	105.596594014482	0.909115831289885	-0.137463973645897	0.00135105590368437	0.0425582609660577	FALSE
ABar.pDV	0.720310167152773	0.642724453964741	1.12071380310712	0.16441790387563	0.00188566270091892	0.0527985556257296	FALSE
ABarp.aAP	12.8396057375257	23.260585810353	0.551989784015281	-0.857286528403625	0.00224579822883519	0.055358741656305	TRUE
ABprp.aAP	21.2963139806017	32.4770718709868	0.655733807074727	-0.608817818384803	0.00241645300880696	0.055358741656305	TRUE
MSp.pAP	0.4564673840472	0.491150603402219	0.929383738684699	-0.105653692479204	0.00465101769924375	0.0927330781822833	FALSE
ABpl.aMean	17.277116552962	24.9329048721334	0.692944389816046	-0.529188517064235	0.00497789013429458	0.0927330781822833	TRUE
MSp.pOV	5.32366284133479	2.98006657246483	1.78642413244197	0.837074645479915	0.00531273791869742	0.0927330781822833	TRUE
MS.totdis	18.99635755	21.4076814210526	0.887361745364853	-0.172405735736472	0.00569826946608701	0.0927330781822833	FALSE
Ca.pDV	0.623194017075929	0.688082462646113	0.90569670193214	-0.142900090836596	0.00593923701426716	0.0927330781822833	FALSE
ABala.pDV	0.500034307951221	0.570184428420014	0.876969420818489	-0.189401556895419	0.00625580289324927	0.0927330781822833	FALSE
ABpl.pDV	0.545700252117017	0.638640881936503	0.854471217787265	-0.226896198252095	0.00687167385817784	0.0962034340144897	FALSE
ABpl.aDV	59.9466445832193	68.6630997801765	0.873054737917997	-0.195855985537576	0.00820865105466995	0.108872635040886	FALSE
MSa.pOV	5.69038942723264	3.50760687495708	1.62229965617292	0.698040325440393	0.0103696717640345	0.130657864226834	FALSE
Ca.aLR	96.2885304486236	103.819871035847	0.927457619508859	-0.108646736087973	0.012125538946444	0.144126370408279	FALSE
ABpr.pDV	0.640155993891029	0.573308188691785	1.11660012279222	0.159112619883653	0.0125824609086593	0.144126370408279	FALSE
ABprp.aDV	107.20593314832	116.080322693426	0.92354957895367	-0.114738683337845	0.0163171478211277	0.171410410772015	FALSE
ABalp.aAP	39.0320221050565	48.8579936754722	0.79888712508986	-0.32393641598529	0.0163248010259062	0.171410410772015	FALSE
ABala.pOV	3.53299043750062	2.59724532278306	1.36028368460584	0.443907554192357	0.0217748352921832	0.219490339745206	FALSE
ABala.aAP	63.600592830419	51.2491261449909	1.24100833740041	0.311512807882306	0.0229462181789041	0.222401806964763	FALSE
ABpr.aDV	46.66569720695	54.9447649888234	0.849320171201798	-0.235619580767089	0.0261959532588504	0.229798013729193	FALSE
ABpra.pDV	0.765602926657894	0.709152068467286	1.07960331880949	0.110501316914279	0.0269290563740327	0.229798013729193	FALSE
ABplp.pDV	0.34916074741979	0.408358276276746	0.855035315075047	-0.225944086781848	0.0272894350459407	0.229798013729193	FALSE
ABpr.aLR	103.861619400962	112.269216636824	0.92511217689298	-0.112299780896443	0.0273569063963325	0.229798013729193	FALSE
MSa.totdis	19.9426475294118	22.4317895882353	0.889035065658382	-0.169687771384889	0.0310453857835846	0.252368942498817	FALSE
ABprp.pAP	0.694375051159465	0.723289636834908	0.96002350344466	-0.058858368336925	0.0355755337042753	0.268131257252401	FALSE
C.totdis	20.114295	22.0340291052632	0.912874123198621	-0.131512155112843	0.0356574306317948	0.268131257252401	FALSE
P2.pOV	2.14625833172038	2.82336179240502	0.760178287279341	-0.395590276319652	0.0361764394705621	0.268131257252401	FALSE
ABalp.aLR	118.462559929513	130.331671272575	0.908931488201067	-0.137756541235441	0.0398782534007376	0.275983984910231	FALSE
ABprp.aLR	98.1469324635938	104.738732000793	0.937064356124258	-0.093779961546149	0.0400003570140155	0.275983984910231	FALSE
ABpla.pDV	0.569934069809997	0.627116510987939	0.908816878241877	-0.137938466548132	0.0405214581018991	0.275983984910231	FALSE
ABara.pAP	0.263882787819499	0.294190836800406	0.896978269919845	-0.156855059863911	0.0445799195728272	0.284850913185007	FALSE
ABp.pOV	2.90799726971434	3.82974126838068	0.759319511666102	-0.397221014384863	0.0449309656060791	0.284850913185007	FALSE
ABpr.netdis	6.120792105	7.84546430526316	0.780169517933291	-0.358140463079062	0.0458274063963383	0.284850913185007	FALSE
ABpl.pOV	3.62636800425668	5.20712703159534	0.696423955523446	-0.521962265361207	0.0467657275432938	0.284850913185007	FALSE
ABar.aDV	145.346287647521	152.098326500698	0.95560740865123	-0.0655100560963024	0.0474751521975012	0.284850913185007	FALSE
MSa.pDV	0.315051551661569	0.258248468440085	1.21995516010064	0.286828121977275	0.0503016723701048	0.294791196215498	FALSE
C.pDV	0.708027868813845	0.732299953975844	0.966854995647316	-0.0486285575605655	0.0605663867441012	0.346869125010599	FALSE
ABal.aMean	32.1735679590744	20.0210451873903	1.60698743037341	0.684358644502201	0.0619409151804641	0.346869125010599	FALSE
MSa.pAP	0.335340795581789	0.306664133520636	1.09351162697748	0.128968560206373	0.0639398520362851	0.350279189416171	FALSE
ABprp.aMean	15.9451706581883	12.5782516376993	1.26767782339461	0.342188135343254	0.0680268043313847	0.364739461521467	FALSE
Cp.pOV	3.07541474563864	3.82712489325811	0.80358358595935	-0.315479999080087	0.0722595277908986	0.377419901685129	FALSE
ABal.pAP	0.154617560995055	0.16850269151072	0.917596980848334	-0.124067450397511	0.0733872031054418	0.377419901685129	FALSE
ABal.aAP	57.4368749251478	50.2610276480708	1.14277159884837	0.192537086723134	0.0813599449307299	0.392527999830356	FALSE
E.totdis	18.4170217	20.2049036842105	0.911512471816052	-0.133665698739164	0.0822766337913357	0.392527999830356	FALSE
Ea.aAP	87.3690394633992	108.698862036861	0.80377142709895	-0.315142802282109	0.0840416203721943	0.392527999830356	FALSE
ABa.aDV	94.9384443139662	80.7214548997072	1.17612404820903	0.234040232196242	0.0843041620490678	0.392527999830356	FALSE
ABpr.aMean	13.202675672037	17.7802461574835	0.742547406548704	-0.429444959870313	0.0850290019647374	0.392527999830356	FALSE
Ep.netdis	4.724103	5.68682033571429	0.830710787596323	-0.267581805526168	0.0859964991955467	0.392527999830356	FALSE
Cp.aLR	94.5996116337945	99.8673863485169	0.947252302204657	-0.0781793538190368	0.0874645380202254	0.392527999830356	FALSE
ABpl.aLR	102.199848135347	107.672008347273	0.949177504015003	-0.0752501865495493	0.0903975349122645	0.392527999830356	FALSE
ABprp.pDV	0.532032481717243	0.487090665663903	1.0922658125507	0.127323991589725	0.0921673324525047	0.392527999830356	FALSE
ABarp.pOV	3.9734417187299	3.04050025193709	1.30683814816277	0.386080474490658	0.0956675428606266	0.392527999830356	FALSE
C.aMean	13.7135155688537	10.6151118115534	1.29188611597364	0.369478897306108	0.0976599617152329	0.392527999830356	FALSE
MSa.aMean	27.1195988843989	19.2240936217836	1.41070884370167	0.496420260726249	0.0981269056067452	0.392527999830356	FALSE
Ep.aDV	105.843068305999	124.11786922703	0.85276253101313	-0.229784045051413	0.098286529820374	0.392527999830356	FALSE
P3.pOV	2.56955227748221	3.21956657372065	0.798105030178874	-0.325349478079635	0.10014417623195	0.392527999830356	FALSE
MSp.pLR	0.451248775474675	0.400501404836414	1.12670959458679	0.172115713878891	0.101039243857666	0.392527999830356	FALSE
ABala.aMean	27.91596162532	16.3256810781608	1.70994162458948	0.773947074027661	0.101247301543544	0.392527999830356	FALSE
ABar.pAP	0.292273254318709	0.311927085618742	0.936992226048447	-0.0938910165737429	0.103298567263738	0.394412711370635	FALSE
EMS.pDV	0.288595094348225	0.305365354721693	0.945081325978343	-0.0814896136622902	0.110612948551481	0.41054589818243	FALSE
ABal.totdis	19.8371005	21.8649561578947	0.907255443676591	-0.140419286757665	0.110782226493672	0.41054589818243	FALSE
ABpl.aAP	34.8612025097702	30.044070718328	1.16033552299234	0.214542035840195	0.11700197193648	0.419112540556386	FALSE
MS.netdis	5.47520472	6.47865313684211	0.845114656449841	-0.242781010214161	0.117271937793827	0.419112540556386	FALSE
ABarp.pDV	0.815604411314408	0.798819549827358	1.02101208150286	0.0299999375390637	0.120515740619557	0.419112540556386	FALSE
ABpl.pAP	0.420129509147212	0.405680402978341	1.03561696858609	0.0504905091054348	0.122326372498046	0.419112540556386	FALSE
P2.pDV	0.507876110619685	0.530143883258093	0.957996737599692	-0.061907351928788	0.123233106014534	0.419112540556386	FALSE
ABar.pLR	0.30344246075514	0.275457352602019	1.10159506685434	0.139594003945792	0.123815889409992	0.419112540556386	FALSE
C.pOV	2.52183773172242	3.21275343925289	0.784945928595399	-0.3493348182513	0.124735875165591	0.419112540556386	FALSE
ABalp.aDV	101.504237869802	109.140765149233	0.9300304769809	-0.10465010095834	0.127772994718788	0.423668350909664	FALSE
ABpra.pAP	0.520464940166755	0.543687439683727	0.957287040637759	-0.0629765160349199	0.13034564868728	0.426585759340189	FALSE
E.aMean	8.87583782962364	15.9079125342596	0.557951133469489	-0.841789321557613	0.134731819202561	0.435287415885197	FALSE
MS.aLR	95.5478300781621	83.8840660254985	1.13904624090489	0.187826316115422	0.141567289848417	0.451581734706343	FALSE
ABarp.pLR	0.425208005837688	0.388383424619426	1.09481501754187	0.130687129352029	0.151801649353238	0.469945795330278	FALSE
Ca.aAP	17.5343630942758	22.4086657236874	0.782481353887165	-0.353871721084956	0.157472915441673	0.469945795330278	FALSE
EMS.pAP	0.552928957778902	0.565948428747873	0.976995305035521	-0.0335764655680573	0.160059987169429	0.469945795330278	FALSE
P3.aLR	73.6834374104777	66.0538813531029	1.115505037722	0.157697028938519	0.161026415201626	0.469945795330278	FALSE
ABar.aLR	110.772695626961	104.664777540399	1.05835695856904	0.0818262961683417	0.161839212051165	0.469945795330278	FALSE
ABar.aAP	66.8983083659331	71.9020378857477	0.930409072302435	-0.104062930468836	0.162891428761265	0.469945795330278	FALSE
ABpr.pAP	0.60443870795819	0.621155397391527	0.97308774985529	-0.0393581865172793	0.16648948576598	0.469945795330278	FALSE
ABa.pOV	2.24381831126907	2.8039495999297	0.800234894138371	-0.321504556302824	0.171405557501129	0.469945795330278	FALSE
MSa.pLR	0.477151135306221	0.523873788701763	0.910813149267637	-0.134772975298779	0.175528972924515	0.469945795330278	FALSE
Cp.netdis	4.90112022352941	5.41082085	0.905799759297041	-0.142735938874267	0.176520815280923	0.469945795330278	FALSE
ABar.totdis	18.74497885	20.2920523684211	0.923759633065572	-0.114410590969883	0.17664278706765	0.469945795330278	FALSE
ABara.aDV	112.124009647622	105.71554387247	1.06061990072986	0.0849077235657674	0.177799720992109	0.469945795330278	FALSE
ABa.aLR	19.5195512142317	26.5646672380133	0.734793740849114	-0.444588757611212	0.179213667924812	0.469945795330278	FALSE
ABprp.pOV	3.67823025559542	2.81056699114427	1.30871467116245	0.388150592035415	0.180420505693059	0.469945795330278	FALSE
MSp.netdis	3.56418940588235	2.93973184117647	1.21241990713547	0.277889445530685	0.181054533864954	0.469945795330278	FALSE
C.netdis	10.483987205	11.1727529631579	0.938353084469951	-0.0917972112039728	0.181903564289785	0.469945795330278	FALSE
ABarp.aDV	98.0325000595108	102.775719707345	0.953848830625162	-0.0681674540113408	0.185489192039427	0.469945795330278	FALSE
ABp.aDV	72.6966244649936	64.9412200422847	1.11942190826811	0.162753888186979	0.185801388658808	0.469945795330278	FALSE
ABar.pOV	2.77317973027185	3.53054393605678	0.785482288423006	-0.348349349848322	0.186325710357919	0.469945795330278	FALSE
MSa.aLR	92.2354367798541	100.429680652791	0.918408145682887	-0.122792657050384	0.186743585984925	0.469945795330278	FALSE
P2.aMean	25.4913534218038	32.9475376260908	0.773695251860569	-0.370162674778553	0.187955357728447	0.469945795330278	FALSE
ABpla.pLR	0.677332544967489	0.701327880323406	0.965785852767109	-0.0502247644190613	0.188351290985548	0.469945795330278	FALSE
E.aLR	85.3364506036961	90.754312479892	0.940301879567472	-0.0888040931645445	0.194686047257054	0.477608867519513	FALSE
Ep.pDV	0.412488214520384	0.443591399845806	0.929883254417841	-0.104878495704279	0.195213148232182	0.477608867519513	FALSE
ABalp.pAP	0.210084382348577	0.191853098699661	1.09502730877157	0.130966849495896	0.199934016462445	0.484455501428233	FALSE
ABplp.aDV	108.349777496152	111.544925023802	0.971355509657047	-0.0419286858029125	0.206680675879966	0.489192137202923	FALSE
ABar.aMean	13.3498138321902	16.8810599387612	0.790816090969335	-0.338585868578098	0.207491327338371	0.489192137202923	FALSE
EMS.aAP	159.632055201986	153.998888120051	1.03657927112788	0.051830448999226	0.212264553654299	0.489192137202923	FALSE
ABalp.netdis	3.39703586666667	2.89421989722222	1.17373108723599	0.231101911386459	0.214245839826789	0.489192137202923	FALSE
EMS.aMean	11.7076325207127	17.4172290155213	0.672186862231616	-0.57306574917468	0.215153038404035	0.489192137202923	FALSE
ABpla.pOV	4.22915476444892	3.52935082546125	1.19828120626014	0.260966511857989	0.215319328162959	0.489192137202923	FALSE
ABal.pOV	2.73314035767119	2.32940264106975	1.17332242587998	0.230599516605615	0.215593644639425	0.489192137202923	FALSE
Cp.pDV	0.700041921288536	0.723406347495494	0.967702210123193	-0.0473649379607827	0.217418727645744	0.489192137202923	FALSE
ABplp.aAP	20.1131046788635	23.2892928739174	0.863620239040789	-0.211531041404622	0.229224931360302	0.511191882325629	FALSE
ABara.aMean	17.2279672471716	11.3581142797831	1.51679819579176	0.601029153286156	0.233020630971256	0.515098236883828	FALSE
ABara.aAP	25.4994134374685	18.7494530784229	1.36000838695469	0.443615548373133	0.236752965121129	0.518797801830649	FALSE
ABalp.aMean	21.9757065643478	17.2396931340265	1.27471564566156	0.350175457008195	0.246492533939262	0.535483780626672	FALSE
Ca.pAP	0.534791147692653	0.54887222665391	0.974345433641087	-0.037494754766801	0.254744659062811	0.548680804135285	FALSE
Cp.totdis	18.6986736470588	20.2719907142857	0.922389611883643	-0.116551829695102	0.257673381157383	0.550181440135845	FALSE
ABala.netdis	5.29419092222222	6.17997438333333	0.856668748741101	-0.223190634926737	0.259807902286371	0.550181440135845	FALSE
C.aDV	105.339116266985	102.490263991779	1.02779632097966	0.0395543931051859	0.268507702123606	0.563866174459573	FALSE
ABala.aLR	100.119657760401	108.569773554269	0.922168799683049	-0.116897239920433	0.275205399585013	0.573155047069613	FALSE
P3.aDV	156.619178408687	151.249196313547	1.03550420250834	0.0503334086290556	0.279856934728891	0.574724583908011	FALSE
E.aAP	27.7503693899914	31.413337048	0.883394506848746	-0.178870233492671	0.280520332621767	0.574724583908011	FALSE
ABp.aLR	27.6893592969798	32.5671351609161	0.850223980714455	-0.234085143873212	0.282906523111487	0.574939063097539	FALSE
ABp.pDV	0.707344916015819	0.726733118278752	0.973321427391594	-0.0390117789598617	0.288179262102361	0.580969392398359	FALSE
ABplp.totdis	17.61642	18.656603	0.944245852259385	-0.0827655534609494	0.292279396441426	0.584558792882852	FALSE
ABa.pDV	0.506143742704537	0.48781727941036	1.03756829466215	0.0532063004380414	0.307601644883518	0.606196663617461	FALSE
ABal.aDV	55.7621605715895	49.950309620204	1.11635265117625	0.158792840550448	0.308995411209767	0.606196663617461	FALSE
C.pAP	0.637109994876988	0.627340851690341	1.01557230516764	0.0222929580912661	0.31142311116358	0.606196663617461	FALSE
EMS.aDV	75.9219089169489	73.165700524703	1.03767077158395	0.0533487832482515	0.314360507458084	0.606196663617461	FALSE
ABp.aAP	76.709411904382	80.193329333172	0.95655601958717	-0.0640786340901348	0.315126043388442	0.606196663617461	FALSE
ABplp.aLR	92.2029241025282	94.7456089381553	0.973163032417822	-0.0392465772830812	0.322315805060373	0.612167129774241	FALSE
Ea.pOV	4.31317334467601	3.58670564072278	1.20254455668317	0.26609034972501	0.32308820738085	0.612167129774241	FALSE
ABalp.pOV	3.41755760201569	2.97974867717413	1.14692813799879	0.197775000594682	0.32697084464554	0.614900394408031	FALSE
Ep.pAP	0.726876453622795	0.716162978272393	1.01495954925825	0.0214222306149626	0.333345872956091	0.616777168753196	FALSE
ABpra.pLR	0.246237885003743	0.230573517230717	1.06793654345548	0.0948259249637309	0.335773645619063	0.616777168753196	FALSE
ABa.aMean	21.2458934282048	26.1116065910915	0.813657074454135	-0.29750721345013	0.337456090182948	0.616777168753196	FALSE
Ep.aAP	86.4005393781115	95.7034458573157	0.902794445948436	-0.147530551886297	0.338450973110887	0.616777168753196	FALSE
P3.pDV	0.52496109915865	0.543059536562411	0.966673198452005	-0.0488998521956228	0.340206454193231	0.616777168753196	FALSE
P3.totdis	28.66764675	29.7035440555556	0.965125464368222	-0.0512115928630471	0.34755165652006	0.62313324984712	FALSE
Ep.totdis	30.5980534705882	31.8222688571429	0.961529600794639	-0.056596823112843	0.348657889795412	0.62313324984712	FALSE
C.aAP	21.2489509401293	18.8182442785489	1.12916755812077	0.175259584723281	0.353155290161149	0.626726289581758	FALSE
ABpr.pOV	3.39174307690777	2.91009145540413	1.16551081946556	0.22096239710243	0.355862441245232	0.627114232124465	FALSE
ABal.pLR	0.571098612810397	0.591906258046289	0.964846384113977	-0.0516288297278561	0.3664082293362	0.635009922601484	FALSE
Ep.pLR	0.569644565355811	0.549698960712058	1.03628459587756	0.0514202662255893	0.366732748193715	0.635009922601484	FALSE
Ea.pAP	0.524897273609507	0.538087947604713	0.975486025929547	-0.0358068888562837	0.370237483476238	0.635009922601484	FALSE
ABala.aDV	136.357667984264	132.118651196145	1.0320849232848	0.0455616852583504	0.370422454850865	0.635009922601484	FALSE
ABpra.pOV	3.95962959655952	3.34594929243309	1.18340992360951	0.242949898123663	0.372995297760699	0.635100101592541	FALSE
ABara.pLR	0.255966954731817	0.242239814155774	1.05666756566786	0.0795215670731924	0.376364533820994	0.636535990086513	FALSE
MSp.totdis	20.0393771764706	20.9691005882353	0.955662217945279	-0.0654273120442438	0.384295505326613	0.64561644894871	FALSE
Ea.pDV	0.334270344839507	0.347270460240247	0.962564868339948	-0.0550443260585644	0.394736205767293	0.658765058631509	FALSE
MSa.netdis	6.22011936470588	6.58918028235294	0.943989858854602	-0.0831567338794416	0.403781098474794	0.667493933448106	FALSE
ABpla.netdis	5.55376749444444	5.08618691666667	1.09193145777745	0.126882298906032	0.40618034179281	0.667493933448106	FALSE
ABal.aLR	116.40399699246	111.689429486332	1.04221140288576	0.0596479445652135	0.409104932816305	0.667493933448106	FALSE
Ep.pOV	3.44162882611326	3.8895628301077	0.884836928066275	-0.176516498163802	0.411119916892554	0.667493933448106	FALSE
Cp.aAP	25.5517710259002	29.388577303822	0.869445661208552	-0.201832230385574	0.41321053022978	0.667493933448106	FALSE
ABpla.aDV	107.112898808026	109.862144478094	0.974975496035248	-0.0365621346842655	0.41597211144017	0.667674981419891	FALSE
C.aLR	80.4591800312393	78.1727560795962	1.02924834771484	0.0415911326567287	0.444807186702802	0.705990763087464	FALSE
ABp.pLR	0.369991095307395	0.389456001617097	0.950020268711022	-0.073969801173314	0.446983887010404	0.705990763087464	FALSE
ABplp.pLR	0.801956082558246	0.812338469031746	0.987219137257066	-0.0185577334650023	0.451837594311638	0.705990763087464	FALSE
P2.pLR	0.498958359613824	0.512758290053102	0.97308687015504	-0.0393594907570691	0.452750680690201	0.705990763087464	FALSE
ABala.pAP	0.111332053432253	0.116157934149216	0.958454144761525	-0.0612186840765115	0.453851204841941	0.705990763087464	FALSE
ABpla.aAP	21.7745015483895	24.0859670694532	0.904032687813675	-0.145553156656078	0.457063755356939	0.706626173926065	FALSE
ABala.totdis	18.5113737222222	19.3880883333333	0.954780760431971	-0.0667585995915135	0.474333162092942	0.718704464495689	FALSE
Ca.aDV	77.0984893937746	74.4882817922767	1.03504185542602	0.0496891091686728	0.474805935604418	0.718704464495689	FALSE
Ca.totdis	18.5430666176471	17.8114955714286	1.04107297128895	0.0580711941196601	0.476028857690191	0.718704464495689	FALSE
P2.aAP	94.8110432521059	98.6033768719297	0.961539515784034	-0.0565819465741809	0.480220642920997	0.718704464495689	FALSE
Cp.pLR	0.527680082065697	0.546737228318321	0.965143865708138	-0.0511840863162351	0.482546534093096	0.718704464495689	FALSE
ABprp.pLR	0.283320551885351	0.27193631703765	1.04186360605202	0.0591664218083289	0.486594751958411	0.718704464495689	FALSE
ABpra.aMean	9.97547947350529	11.2596441679287	0.885949797767042	-0.174703143922545	0.489857145055802	0.718704464495689	FALSE
ABpla.aMean	13.5432640356421	15.2914808624558	0.88567380474536	-0.175152645460406	0.492968649836453	0.718704464495689	FALSE
E.pOV	2.41147767707032	2.71492218334065	0.888230864172707	-0.170993392063224	0.496056523960893	0.718704464495689	FALSE
ABprp.totdis	19.3317616111111	20.0181047777778	0.965713878796929	-0.0503322834502089	0.496465283485308	0.718704464495689	FALSE
ABplp.netdis	6.45128846111111	5.99567067777778	1.07599112890273	0.105666183525768	0.50145401622846	0.718704464495689	FALSE
ABpra.netdis	4.80912336111111	4.43620375555556	1.08406277666767	0.116448303707244	0.501527396501073	0.718704464495689	FALSE
Ea.totdis	31.2232465294118	32.2009278571429	0.969638100738323	-0.0444817060328993	0.501952324409688	0.718704464495689	FALSE
ABala.pLR	0.456796893616635	0.440392158758131	1.03725028825391	0.0527640581374334	0.507202748023388	0.722119166677366	FALSE
ABalp.pDV	0.289392783184941	0.302084799284843	0.957985254041419	-0.0619246456952691	0.513757887528157	0.725390533372381	FALSE
ABa.pLR	0.499253105398659	0.510556598488211	0.977860450490656	-0.0322995006198966	0.516459280302854	0.725390533372381	FALSE
ABplp.pAP	0.497612734504524	0.486295951988748	1.02327138950982	0.0331888238464435	0.518136095265986	0.725390533372381	FALSE
E.aDV	116.131142744784	113.641941490525	1.02190389588219	0.0312595255773601	0.524663355147161	0.725829560405494	FALSE
Ea.netdis	10.1875231235294	9.76753367857143	1.04299851516042	0.0607371040012828	0.527143342934281	0.725829560405494	FALSE
ABarp.aMean	12.258310289208	13.6576958794997	0.897538676901406	-0.155953985732633	0.52864430725263	0.725829560405494	FALSE
MS.pAP	0.459752714267368	0.465547217866157	0.987553349313635	-0.0180694077621683	0.529970790137345	0.725829560405494	FALSE
EMS.aLR	79.2908510195815	82.60523960616	0.959876775342816	-0.0590788838581124	0.53697213104894	0.731443119050449	FALSE
ABpla.totdis	19.1544933055556	19.786549	0.968056294483467	-0.0468371492359958	0.551651704043379	0.745316432725068	FALSE
P2.aDV	150.170337316303	146.112460848636	1.02777228200866	0.0395206497368602	0.553072114760269	0.745316432725068	FALSE
ABpl.pLR	0.705881542722751	0.716869026768025	0.984672954703023	-0.0222834616632387	0.567631154556774	0.757958508686116	FALSE
ABarp.totdis	19.5716968333333	20.2040121111111	0.968703479571266	-0.0458729710617429	0.568468881514587	0.757958508686116	FALSE
ABpr.totdis	19.3297263	19.9691538421053	0.967979237019196	-0.0469519926051563	0.581071678561925	0.767055717817768	FALSE
ABpr.pLR	0.260074803684628	0.268203514231196	0.969692005826734	-0.0444015045205462	0.584679861463411	0.767055717817768	FALSE
ABa.pAP	0.194580883566159	0.199553870729572	0.975079475305433	-0.0364082822238999	0.585195692439497	0.767055717817768	FALSE
P2.aLR	70.4169554595876	74.5462418058542	0.944607719366714	-0.0822127695973043	0.591813079411284	0.767055717817768	FALSE
ABarp.pAP	0.328195872005738	0.33754837592226	0.972292848718445	-0.0405371845938399	0.591896014849745	0.767055717817768	FALSE
C.pLR	0.515851959776023	0.528022337226991	0.976951017801855	-0.0336418644704218	0.59355501973994	0.767055717817768	FALSE
ABpra.aLR	101.610933433791	103.034591588482	0.986182716573703	-0.0200731258973521	0.600997756882816	0.772711401706478	FALSE
MSp.aLR	82.6511197781106	81.6185062548021	1.01265170818104	0.0181380583626702	0.609285675275149	0.772943320362707	FALSE
ABpl.totdis	20.230616	20.8284511052632	0.97129718853112	-0.0420153092114689	0.609733219012419	0.772943320362707	FALSE
ABal.netdis	4.432894325	4.66158248421053	0.95094194729255	-0.0725708241585537	0.615323154304774	0.772943320362707	FALSE
P2.pAP	0.806914281148327	0.810587319348003	0.995468670540478	-0.00655218282619421	0.615511683887821	0.772943320362707	FALSE
ABara.totdis	18.7208519444444	19.1115306666667	0.979557957495073	-0.0297972399472808	0.619523907341365	0.772943320362707	FALSE
ABpra.totdis	17.0768044444444	17.5701155555556	0.971923285902629	-0.0410856487677576	0.622654302335462	0.772943320362707	FALSE
E.pAP	0.727058431911991	0.731346234204737	0.994137110314913	-0.00848325443783414	0.626734550398063	0.772943320362707	FALSE
P3.pLR	0.510740273716307	0.52117582547333	0.979976907509964	-0.029180341387457	0.626873287643942	0.772943320362707	FALSE
ABprp.netdis	5.04814889444444	5.30423161111111	0.951721053030521	-0.0713893095686014	0.628783256644266	0.772943320362707	FALSE
Cp.aDV	66.8497855308104	64.4921752974746	1.03655653143131	0.051798799893138	0.633180693382646	0.774570556953528	FALSE
MSp.aDV	97.6447788454777	98.6779511711535	0.989529856331494	-0.0151848576180454	0.648706573444994	0.78972974158521	FALSE
ABpr.aAP	47.9788166068462	46.4628616254804	1.03262724094752	0.0463195623456633	0.660663640179725	0.798964964487845	FALSE
MSp.aAP	12.4788073343189	13.4104904459022	0.930525798788521	-0.10388194538929	0.665465100749955	0.798964964487845	FALSE
MSp.pDV	0.30816657859065	0.294242812447602	1.04732066699344	0.0667032320023812	0.665804137073204	0.798964964487845	FALSE
Ca.pOV	3.59449373105861	3.80283633207642	0.945213892257087	-0.0812872614461913	0.685901781792514	0.816422021587395	FALSE
ABp.pAP	0.475699554971781	0.479962496325964	0.991118178218475	-0.0128710042115776	0.68683122451003	0.816422021587395	FALSE
E.pLR	0.598379843890772	0.603977349591836	0.990732258908637	-0.0134328668739599	0.704219861998832	0.833137355776922	FALSE
MSp.aMean	9.91101737475072	9.31211513729424	1.0643143076118	0.0899242627479856	0.710328684428304	0.833137355776922	FALSE
Ca.aMean	12.9917445143283	12.1641113871851	1.06803893032541	0.0949642346320171	0.710811632904914	0.833137355776922	FALSE
ABal.pDV	0.37949236578165	0.373895418923684	1.01496928438994	0.0214360683672824	0.718200631040169	0.83790073621353	FALSE
EMS.pOV	2.5471872422721	2.38837904124769	1.06649204262881	0.0928732014002126	0.736338606351677	0.855102897698722	FALSE
ABara.aLR	85.8591939638588	84.9057664096604	1.0112292438372	0.0161100906696358	0.752671140834084	0.870060217844905	FALSE
MSa.aAP	22.4882831887574	23.5704785349704	0.954086831771049	-0.0678075225089893	0.757609797167527	0.871770177562634	FALSE
E.pDV	0.291007358568305	0.296124859431951	0.982718435482037	-0.0251499742739693	0.771433354558234	0.883162463317593	FALSE
MS.pOV	2.75701526299462	2.62960471146368	1.04845235900875	0.0682613078023177	0.77451946187773	0.883162463317593	FALSE
ABpla.aLR	99.5909207524054	98.795056273558	1.00805571157977	0.0115753735588688	0.779359739885207	0.884678623653478	FALSE
MS.aDV	97.3307124176659	99.3733440337078	0.979444873915594	-0.0299637992976652	0.785809495652005	0.887603649990692	FALSE
ABara.netdis	3.50962126666667	3.64857275	0.961916208650812	-0.0560168668264303	0.788981022213949	0.887603649990692	FALSE
P3.pAP	0.882901090470363	0.881230816288328	1.00189538784977	0.0027318784838604	0.796619749642149	0.88992967881617	FALSE
P3.aAP	90.3698447268747	91.5384916855455	0.98723327272329	-0.018537076429239	0.798656898910917	0.88992967881617	FALSE
ABarp.netdis	4.08256687222222	3.9287486	1.03915197633725	0.0554066643231749	0.801643004330439	0.88992967881617	FALSE
ABplp.aMean	9.81351771521731	10.129713261723	0.96878534087431	-0.0457510597559677	0.848423050889988	0.937730740457356	FALSE
EMS.pLR	0.6012704683203	0.605567194429245	0.992904625368627	-0.0102729502616033	0.857299146552442	0.938408245083014	FALSE
P3.aMean	22.0717136356832	22.6858036221095	0.972930648759216	-0.039591122621972	0.857308134706321	0.938408245083014	FALSE
E.netdis	5.733524105	5.85428186315789	0.979372746140249	-0.03007004541551	0.860207557992763	0.938408245083014	FALSE
ABa.aAP	85.4354221873114	85.8154685305685	0.995571353862367	-0.00640337545156877	0.877300280360846	0.940109216802189	FALSE
Ca.pLR	0.58023220331881	0.58395205034339	0.993629875907803	-0.00921954252860372	0.877849060841841	0.940109216802189	FALSE
MS.pLR	0.497383275847006	0.49615184348707	1.00248196671261	0.00357628479163294	0.880075723161726	0.940109216802189	FALSE
Cp.aMean	15.4068932494323	14.959989382368	1.02987327434811	0.0424668250614614	0.883606277852297	0.940109216802189	FALSE
Cp.pAP	0.759537398688083	0.757792334203395	1.00230282678502	0.00331845733136333	0.883656982108729	0.940109216802189	FALSE
MSa.aDV	98.2543432511735	97.5291765214942	1.00743538247264	0.0106873063702054	0.884150334849678	0.940109216802189	FALSE
Ea.aLR	50.0198384885612	48.7119189541348	1.02685009259557	0.0382255814081833	0.890002967899171	0.942356083657946	FALSE
ABalp.totdis	18.0229070555556	17.8995627777778	1.00689091009144	0.00990738543456372	0.907599683657071	0.953164987607854	FALSE
P3.netdis	4.336299505	4.30058856111111	1.00830373410091	0.0119302912932482	0.909676374479992	0.953164987607854	FALSE
Ep.aLR	46.1287442549229	47.3047155216139	0.975140506528284	-0.036317985289815	0.912857950012476	0.953164987607854	FALSE
Ea.aDV	110.748651554199	109.668046871713	1.00985341412846	0.0141458929197868	0.91760988788071	0.953164987607854	FALSE
MS.pDV	0.247963146713949	0.246628110014245	1.00541315707941	0.00778847372520195	0.919335947809014	0.953164987607854	FALSE
ABalp.pLR	0.632798652065516	0.63500323636017	0.996528231403526	-0.00501741804286518	0.928642958540858	0.953164987607854	FALSE
Ea.aMean	42.5832828004928	43.5147267397518	0.978594742308055	-0.0312165632572967	0.928798426882802	0.953164987607854	FALSE
Ep.aMean	45.6511049993193	46.507402244406	0.981587936462528	-0.0268105762376366	0.930470583141	0.953164987607854	FALSE
Ea.pLR	0.563133453251346	0.564755627393564	0.997127652982045	-0.00414988360870117	0.940741846666006	0.956779865267974	FALSE
ABpla.pAP	0.274083831202416	0.273025728730534	1.00387546798905	0.00558031225900446	0.941592883279594	0.956779865267974	FALSE
ABpl.netdis	10.731490105	10.6975486105263	1.0031728291882	0.00457017856530283	0.965775933670006	0.977411788292537	FALSE
ABp.aMean	18.7289608723674	18.8063152912231	0.995886784962503	-0.00594635265119831	0.983585512444537	0.989603232539284	FALSE
ABplp.pOV	3.82178376312788	3.81196574383296	1.00257557909874	0.00371099825719642	0.986677533306244	0.989603232539284	FALSE
ABar.netdis	9.77749106	9.77012915789474	1.00075351123678	0.0010866775640754	0.989603232539284	0.989603232539284	FALSE
