## Supplementary File 5 for "Physically asymmetric division of the *C. elegans* zygote ensures invariably successful embryogenesis"

### Sheet: Sheet1
	Strain	Wildtype	Cross	Genotype	Reference
	N2	Wild-type	N2	Wild-type	(Brenner, 1974)
	SV124	lin‑5(ev571)	SV124	lin-5(ev571ts)II	(Lorson et al., 2000)
	GZ1326	mCherry-H2B; GFP-PH	OD58 x OD56	ItIs38[Ppie-1::gfp-PH(PLC1 delta1); unc-119(+)]III, itIs37[pie-1p::mCherry::H2B, unc-119(+)]IV	(McNally et al., 2006)
	GZ1366	lin‑5(ev571); mCh::H2B; GFP-PH	GZ1326 x GZ1326	lin‑5(ev571)II, itIs37[pie-1p::mCherry::H2B, unc-119(+)]IV, ItIs38[Ppie-1::gfp-PH(PLC1 delta1); unc-119(+)]III	This study
	GZ451	ELT-2::GFP	JR1130	wIs84 [rol-6(su1006) elt-2∷GFP]	(Maduro et al., 2001)
	GZ1398	ELT-2::GFP; mCh::H2B; GFP-PH	GZ1326 x JR1130	itIs37[pie-1p::mCherry::H2B, unc-119(+)]IV, ItIs38[Ppie-1::gfp-PH(PLC1 delta1); unc-119(+)]III; wIs84[rol-6(su1006) elt-2∷GFP]	This study
	GZ1406	lin‑5(ev571); MED-1::GFP; GFP-PH; mCh::H2B	GZ1366 x GZ488	wls93 (med-1::GFP::MED-1; pRF4); lin‑5(ev571)	This study and (Maduro et al., 2001)
	GZ1407	lin‑5(ev571); ELT-2::GFP; GFP::PH; mCherry::H2B	GZ1398 x GZ1366	lin‑5(ev571)II; ItIs38[Ppie-1::gfp-PH(PLC1 delta1); unc-119(+)]III; itIs37[pie-1p::mCherry::H2B, unc-119(+)]IV, wIs84[rol-6(su1006) elt-2∷GFP]	This study
	GZ1480	lin‑5(ev571); END-3::GFP	SV124 x JR2274	lin‑5(ev571) II; wIs137 [(pMM446) end-3p::end-3(P202L)::GFP + (pRF4) rol-6(su1006)] V	(Maduro et al., 2005)
	GZ1630	lin‑5(ev571); mCh::MEX-5; GFP::PH	GZ1366 x JH3296	lin‑5(ev571) II, itIs38, mex-5(ax3050)	(Smith et al., 2016)
	GZ1646	lin‑5(ev571); GFP::PAR-2 (KI); mCh::H2B	KK1273 x GZ1366	lin‑5(ev571) II, par-2(it328[GFP::par-2]) III, itIs37(mCherry::his-58) IV	This study
	SV2121	LIN‑5::EPDZ::mCherry; PH::EGFP::LOV; GFP::TBB2	-	lin-5(he330[lin-5::glo-epdz::mcherry(smu-1 introns)]) II; cxTi10816(he259[Peft-3::ph::co-egfp::co-lov::tbb-2(3'UTR)]) IV; ruls57[Ppie-1::gfp::tbb-2 + unc119(+)] V	(Fielmich et al., 2018)
	GZ1685	lin‑5(ev571); PHA-4::GFP; mCherry::his-72	RW10425 x GZ1366	lin‑5(ev571) II; itIs37; stIs10116 [his-72(promoter)::his-24::mCherry::let-858 3'UTR + unc-119(+)]; stIs10389 [pha-4::TGF(3E3)::GFP::TY1::3xFLAG]..	This study and (Sarov et al., 2012)
