## Supplementary File 6 for "Physically asymmetric division of the *C. elegans* zygote ensures invariably successful embryogenesis"

### Sheet: Sheet1
	Figure 2
	panel A
	Relative AB size in wildtype and lin-5(ev571) embryos
	test:	Welsh's t-test, adjusted with Bonferroni-Hochfer method
	Comparisons		p-value	p.adjusted
	WT	noUpshift	1.28e- 5	1.40e- 5	****
	WT	2C	1.01e- 8	1.30e- 8	****
	WT	Up.Alive	6.73e-26	1.1e-25	****
	WT	Up.Dead	5.81e-40	1.5e-39	****
	noUpshift	2C	2.84e- 2	2.80e- 2	*
	noUpshift	Up.Alive	6.43e-27	1.3e-26	****
	noUpshift	Up.Dead	6.05e-44	2e-43	****
	2C	Up.Alive	4.13e-54	4.1e-53	****
	2C	Up.Dead	2.95e-52	1.5e-51	****
	Up.Alive	Up.Dead	1.62e-12	2.3e-12	****
		Mean	SD	N
	WT	59.2974	2.01383	39	a
	noUpshift	57.4768	1.0976	28	b
	2C Control	56.895	1.43845	86	c
	Up.Alive	52.3695	1.52831	128	d
	Up.Dead	49.9754	3.23935	129	e
	Upshifted (together)	51.16	2.8	257
	panel B	source data: Figure_2_source_data-1.xlsx, sheet 1
		Alive	Dead	Total	Lethality
	48<	0	25	25	1
	50<	9	27	36	0.75
	52<	43	46	89	0.516854
	54<	57	25	82	0.304878
	56<	19	6	25	0.24
	WT	38	1	39	0.025641
	noUpshift	26	2	28	0.0714286
	2C Control	80	6	86	0.0697674
	equalized (48-53%]	84	90	174	0.517241
	panel C
	Relative AB size in embryos equalized with optogenetics (strain SV2121)
	test:	Welsh's t-test
	p-value:	2.949e-16
		Mean	SD	N
	no Light	57.4	1.23	13	a
	+488 nm (anterior)	50.94	2.96	52	b
	Panel D	source data: Figure_2_source_data-2.xlsx
		Alive	Dead	Total	Lethality
	<0.48	0	9	9	1
	<0.50	3	5	8	0.625
	<0.52	8	6	14	0.428571
	<0.54	12	3	15	0.2
	<0.56	3	2	5	0.4
	No light controls	10	3	13	0.230769
	plates*	266	33	299	0.110368
	* hatching of embryos freely laid on NGM plates scored independently
	Figure 2 - supplement 1
	panel B
	PAR-2::GFP mean normalized intensity in AB and P1
	test:	Welsch's t-test, adjusted with Bonferroni-Hochfer method
	Comparisons			p.adjusted
	AB_Ctrl	AB_Equalized		0.55	ns
	P1_Ctrl	P1_Equalized		0.66	ns
	AB_Ctrl	P1_Ctrl		3.1e-15	****
	AB_Ctrl	P1_Equalized		3.3e-13	****
	AB_Equalized P1_Equalized	P1_Ctrl		2.5e-15	****
	AB_Equalized P1_Equalized	P1_Equalized		2.4e-13	****
	panel D
	MEX-5::GFP intensity in control and equalized embryos
	test:	Welsch's t-test, adjusted with Bonferroni-Hochfer method
	Comparisons		p-value	p.adjusted
	AB_Ctrl	AB_Equalized	0.27379	0.27	ns
	AB_Ctrl	P1_Ctrl	4.95e-10	3e-09	****
	AB_Ctrl	P1_Equalized	3.15e-07	1.3e-06	****
	AB_Equalized	P1_Ctrl	2.22e-07	1.1e-06	****
	AB_Equalized	P1_Equalized	1.8e-06	5.4e-06	****
	P1_Ctrl	P1_Equalized	0.00465	0.0093	**
	Figure 2 - panel F
		lin-5	UV	AB size %	AB size SD	n	delay s	delay SD
		wildtype	none	59.4608	2.22	4	222.2	20.5
		wildtype	405nm	58.1102	2.44	7	354.3	100
	Control	ev571	none	57.0099	1.15	21	208.3	29.8
	Control	ev571	405nm	57.727	1.6	8	339.1	48.8
	Equalized	ev571	none	51.323	1.4	16	173.6	25
	Equalized	ev571	405nm	50.4208	1.41	12	236.3	50
	Inverted	ev571	none	43.2121	3.68	4	106.3	20.4
	Inverted	ev571	405nm	46.1795	1.73	3	165	15
	Figure 3
	panel G
	Variability in cell cycle duration in AB and P1
	test: Tuckey honest significant difference - between groups comparisons
	Comparison	difference	lower c.i.	upper c.i.	p.adjusted
	ctrl-wt	0.83141	0.124781	1.53804	0.0117543
	alive-wt	0.652955	-0.0536742	1.35958	0.0858467
	dead-wt	1.93343	1.2268	2.64006	< 1e-8
	inverted-wt	2.09829	1.27086	2.92572	< 1e-8
	alive-ctrl	-0.178455	-0.885084	0.528174	0.95854
	dead-ctrl	1.10202	0.395391	1.80865	0.0002184
	inverted-ctrl	1.26688	0.439446	2.09431	0.0003048
	dead-alive	1.28048	0.573846	1.9871	8.8e-06
	inverted-alive	1.44533	0.617901	2.27276	2.11e-05
	inverted-dead	0.164857	-0.662574	0.992287	0.982566
	* c.i. = 95% confidence interval
	wt ctrl alive dead inverted
	"a" "b" "ab" "c" "c"
	AB vs P1 Welsh's t.test comparisons, p-values:
	wt ctrl alive dead inverted
	9.4e-01 9.3e-01 1.15-03 4.52e-03 5.34e-06
	Figure 4
	panel C
	Variability in positional deviation [microns]
	test: Tuckey honest significant difference - between groups comparisons
	Comparison	difference	lower c.i.	upper c.i.	p.adjusted
	ctrl-wt	-1.05127	-1.4148	-0.687736	< 1E-8
	alive-wt	0.04951	-0.314023	0.413044	0.995907
	dead-wt	0.716633	0.353099	1.08017	9e-07
	inverted-wt	0.35887	-0.0645234	0.782263	0.140372
	alive-ctrl	1.10078	0.737246	1.46431	< 1E-8
	dead-ctrl	1.7679	1.40437	2.13144	< 1E-8
	inverted-ctrl	1.41014	0.986746	1.83353	< 1E-8
	dead-alive	0.667123	0.303589	1.03066	6.4e-06
	inverted-alive	0.30936	-0.114033	0.732753	0.267991
	inverted-dead	-0.357763	-0.781156	0.0656304	0.142617
	panel D
	Variability in division orientation (angular deviation [degrees])
	test: Tuckey honest significant difference - between groups comparisons
	Comparison	difference	lower c.i.	upper c.i.	p.adjusted
	ctrl-wt	-5.42503	-8.20885	-2.64121	1.3e-06
	alive-wt	-0.461476	-3.2453	2.32235	0.991289
	dead-wt	3.02535	0.241529	5.80917	0.0253609
	inverted-wt	1.76408	-1.47813	5.00629	0.570852
	alive-ctrl	4.96355	2.17973	7.74737	1.3e-05
	dead-ctrl	8.45038	5.66656	11.2342	< 1E-8
	inverted-ctrl	7.18911	3.9469	10.4313	< 1E-8
	dead-alive	3.48683	0.703005	6.27065	0.0058271
	inverted-alive	2.22556	-1.01665	5.46777	0.330734
	inverted-dead	-1.26127	-4.50348	1.98094	0.825122
	panel E
	Compression in groups [um] - sample height
	test: Tuckey honest significant difference - between groups comparisons
	Comparison	difference	lower c.i.	upper c.i.	p.adjusted
	Ctrl-WT	-0.167778	-2.49293	2.15737	0.997586
	Alive-WT	0.243	-1.96283	2.44883	0.991565
	Dead-WT	-1.60689	-3.70804	0.494252	0.194664
	Alive-Ctrl	0.410778	-1.41159	2.23314	0.93468
	Dead-Ctrl	-1.43911	-3.13326	0.255036	0.124523
	Dead-Alive	-1.84989	-3.37617	-0.323617	0.0109735
		Mean	SD	N
	Inverted	20.7857	3.32487	7
	Eq. alive	21.9238	2.25225	21
	Eq. dead	19.7893	2.10763	28
	Partial	21.125	1.82859	6
	Ctrl	21.4472	2.59878	18
	Wt	21.615	1.13555	10
	panel F
	EMS spindle orientation
	no statistical difference between groups - Tukey HSD test
	panel H
	MS - A-P spindle orientation
	test: pairwise Welsh's t-test with BH correction (adjusted)
	pairwise comparison:		p-value	p-adjusted
	wt	ctrl	0.909	1	ns
	wt	alive	0.189	1	ns
	wt	dead	0.00426	0.036	**
	wt	inverted	0.521	1	ns
	ctrl	alive	0.233	1	ns
	ctrl	dead	0.00395	0.036	**
	ctrl	inverted	0.502	1	ns
	alive	dead	0.00105	0.01	**
	alive	inverted	0.294	1	ns
	dead	inverted	0.205	1	ns
	MSa, MSp positional deviation in equalized embryos [um]
	test: Welsh's t-test
		p-value	alive mean	dead mean
	MSa.pOV	0.0104	3.498	6.087
	MSp.pOV	0.0003	2.962	5.548
	Figure 4 - figure supplement
	panel A
	see table S4 for statistics and correlations for individual cells
	Figure 5
	panel C - Time delay between MSp and Ea/Ep divisions
	test: pairwise Welsh's t-test with BH correction (adjusted)
	pairwise comparison:		p-value	p-adjusted
	Ctrl	Alive	1.42e-05	8.5e-05	****
	Ctrl	Dead	3.28e-05	9.8e-05	****
	Ctrl	Inverted	0.0328	0.049	*
	Alive	Dead	0.0253	0.049	*
	Alive	Inverted	0.108	0.13	ns
	Dead	Inverted	0.334	0.33	ns
		Mean	SD	N
	Ctrl	38.93	5.48	14
	Alive	28.77	3.72	11
	Dead	21.7	8.06	10
	Inverted	15.33	8.62	3
	Figure 5
	panel D - marginal boxplots: Ea/Ep trajectory length (mean of Ea and Ep)
	test: pairwise Welsh's t-test with BH correction (adjusted)
	pairwise comparison:		p-value	p-adjusted
	Ctrl	Alive	0.62	0.62	ns
	Ctrl	Dead	0.00354	0.019	**
	Ctrl	Inverted	0.129	0.24	ns
	Alive	Dead	0.00649	0.019	**
	Alive	Inverted	0.163	0.24	ns
	Dead	Inverted	0.605	0.62	ns
		Mean	SD	N
	Ctrl	8.92	1.68	14
	Alive	8.62	1.28	11
	Dead	6.55	1.71	10
	Inverted	5.9	1.29	3
	panel F - marginal boxplots: END-3::GFP expression
	test: pairwise Welsh's t-test with BH correction (adjusted)
	pairwise comparison:		p-value	p-adjusted
	Ctrl	Alive	0.00327	0.0065	**
	Ctrl	Dead	0.00068	0.0041	***
	Ctrl	Inverted	0.00183	0.0055	**
	Alive	Dead	0.366	0.37	ns
	Alive	Inverted	0.044	0.066	*
	Dead	Inverted	0.111	0.13	ns
	Equalized together	Ctrl	0.00021		***
		Mean	SD	N
	Ctrl	1096	270.36	14	a
	Alive	793.4	189.6	11	b
	Dead	713.75	203.27	10	bc
	Inverted	512.83	140.43	3	c
	Equalized together	725.14	204.15	21
	Figure 5 - supplement - A - migration of Ea and Ep indvidually
	test: pairwise Welsh's t-test with BH correction (adjusted)
	Ea:
	pairwise comparison:		p-value	p-adjusted
	Ctrl	Alive	0.711	0.74	ns
	Ctrl	Dead	0.0735	0.22	ns
	Ctrl	Inverted	0.462	0.69	ns
	Alive	Dead	0.0343	0.21	*
	Alive	Inverted	0.435	0.69	ns
	Dead	Inverted	0.741	0.74	ns
	Ep:
	pairwise comparison:		p-value	p-adjusted
	Ctrl	Alive	0.261	0.39	ns
	Ctrl	Dead	0.00266	0.016	**
	Ctrl	Inverted	0.252	0.39	ns
	Alive	Dead	0.0202	0.06	*
	Alive	Inverted	0.363	0.44	ns
	Dead	Inverted	0.999	1	ns
	Figure 5 - supplement - C - Ea/Ep cell cycle duration - marginal boxplots
	test: pairwise Welsh's t-test with BH correction (adjusted)
	pairwise comparison:		p-value	p-adjusted
	Ctrl	Alive	0.0014	0.00023	***
	Ctrl	Dead	0.003	0.00101	**
	Ctrl	Inverted	0.02	0.01003	*
	Alive	Dead	0.19	0.1902	ns
	Alive	Inverted	0.047	0.03103	*
	Dead	Inverted	0.065	0.0545	ns
		Mean	SD	N
	Ctrl	74.36	5.85	14
	Alive	64.55	4.97	11
	Dead	59.7	9.93	10
	Inverted	47.33	6.66	3
