## Supplementary material for "Physically asymmetric division of the *C. elegans* zygote ensures invariably successful embryogenesis": Figure 1 - supplement 1 - source data

### Sheet: repeated 2D
ID	Lin_5	Upshift	AB size	P1 size	AB.rel	n	sd	vc
GC3	ev571	no	801.725	583.74	0.578669	3	0.0058	0.0108583
GC4	ev571	no	781.38	598.24	0.566373	3	0.0029	0.00554699
GC5	ev571	no	762	639.32	0.543773	4	0.0035	0.00683879
GM10	ev571	meta	701.618	674.82	0.509735	4	0.0031	0.0064617
GM11	ev571	meta	558.34	837.62	0.399968	2	0.0038
GM12	ev571	meta	744.62	662.42	0.52921	4	0.0033	0.00662544
GM13	ev571	meta	679.565	664.583	0.505573	4	0.0027	0.00567425
GM14	ev571	meta	674.207	654.44	0.507439	4	0.0039	0.00816601
GM15	ev571	meta	717.19	680.52	0.513118	5	0.0033	0.00675283
GM16	ev571	meta	753.72	673.78	0.528	4	0.0017	0.00342093
GM17	ev571	meta	744.47	662.68	0.529062	3	0.0021	0.00430006
GM18	ev571	meta	719.22	665.77	0.519296	3	0.0033	0.00688432
GM19	ev571	meta	669.88	710.36	0.485336	3	0.0033	0.00736603
GM2	ev571	meta	699.7	753.17	0.481598	2	0.0011
GM3	ev571	meta	792.097	743.55	0.515807	6	0.0051	0.0102994
GM4	ev571	meta	687.172	665.949	0.507842	4	0.0032	0.00669499
GM5	ev571	meta	585.03	875.65	0.400519	2	0.0046
GM6	ev571	meta	661.22	760.3	0.46515	3	0.0018	0.0041922
GM7	ev571	meta	717.207	626.88	0.533602	5	0.0049	0.00964202
GM8	ev571	meta	755.46	698.95	0.519427	3	0.0011	0.00229419
GM9	ev571	meta	729.95	651.93	0.52823	3	0.0033	0.00676789
GT1	ev571	ctrl	823.045	621.99	0.569568	4	0.0025	0.00466363
GT10	ev571	ctrl	749.978	565.614	0.570069	3	0.0009	0.00171032
GT11	ev571	ctrl	772.504	589.59	0.567144	2	0.0016
GT12	ev571	ctrl	785.6	590.84	0.570748	4	0.003	0.00558478
GT13	ev571	ctrl	702.87	548.21	0.561811	4	0.0069	0.0130493
GT2	ev571	ctrl	772.97	605.53	0.560733	4	0.0056	0.0106111
GT6	ev571	ctrl	845.39	653.825	0.563888	5	0.0038	0.00707587
GT7	ev571	ctrl	819.046	588.52	0.581888	2	0.0033
GT8	ev571	ctrl	797	586.115	0.576236	2	0.0039
GT9	ev571	ctrl	765.58	589.8	0.564845	4	0.0022	0.0041383
* n - times cell area was manualy measured by tracing the membrane labeled with GFP::PH

### Sheet: volumetric
ID	Lin_5	Experiment	Outcome	Group	AB_size	P1_size	AB.rel	AB.3D	P1.3D	AB.3D.rel
GM21	ev571	meta	hatched	alive	651	644	0.502703	10995	10474.8	0.512115
GM22	ev571	meta	hatched	alive	607.5	634.5	0.48913	10228	10373	0.496481
GM23	ev571	meta	died	dead	605	621	0.493475	9056	9654	0.484019
GM24	ev571	meta	died	dead	643	685	0.484187	10848	11250	0.490904
GM30	ev571	meta	hatched	alive	635	641	0.497649	11780	11297	0.510465
GM31	ev571	meta	hatched	alive	702	702	0.5	12960	13150	0.496362
GM36	ev571	meta	died	dead	789	766	0.507395	14418	13641	0.513846
GM37	ev571	meta	hatched	alive	720	655	0.523636	15588	14311	0.521355
GM38	ev571	meta	hatched	alive	665	696	0.488611	13200	13334	0.497475
GM39	ev571	meta	died	inverted	536	822	0.394698	10680	16459	0.39353
GM40	ev571	meta	hatched	alive	672	641	0.511805	13546	11738	0.535754
GM41	ev571	meta	hatched	alive	696	609	0.533333	14369	12309	0.538609
GM43	ev571	meta	died	dead	722	681	0.514612	12354	11389	0.520322
GM44	ev571	meta	died	dead	696	717	0.492569	11692	11711	0.499594
GM45	ev571	meta	died	dead	882	760	0.53715	15866	13696	0.536703
GM46	ev571	meta	died	dead	814	805	0.502779	14790	14776	0.500237
GM49	ev571	meta	hatched	alive	793	679	0.538723	15317	13382	0.533712
GM50	ev571	meta	died	inverted	617	756	0.449381	11819	14563	0.447995
GM51	ev571	meta	died	dead	680	637	0.516325	12907	12255	0.512956
GM52	ev571	meta	died	inverted	752	825	0.476855	13171	14428	0.477227
GM54	ev571	meta	hatched	alive	679	693	0.494898	14091	14255	0.497107
GM56	ev571	meta	died	dead	657	650	0.502678	13450	12871	0.510999
GM57	ev571	meta	hatched	alive	665	634	0.511932	12209	11767	0.509218
GT32	ev571	ctrl	hatched	ctrl	693	541	0.561588	14596	10962	0.571093
GT33	ev571	ctrl	hatched	ctrl	680	536	0.559211	13111	10241	0.561451
GT34	ev571	ctrl	hatched	ctrl	684	551	0.553846	13924	11145	0.555427
GT35	ev571	ctrl	hatched	ctrl	862	605	0.587594	16252	10922	0.598072
GT36	ev571	ctrl	hatched	ctrl	779	564	0.580045	12621	8822.2	0.588578
GT37	ev571	ctrl	hatched	ctrl	854	670	0.560367	13363	11450	0.538548
GT47	ev571	ctrl	hatched	ctrl	780	572	0.576923	15186	10924	0.581616
GT48	ev571	ctrl	hatched	ctrl	831	578	0.58978	15071	10490	0.589609
GZ05	wt	wt	hatched	wt	780	536	0.592705	14174	9868	0.589552
GZ06	wt	wt	hatched	wt	750	512	0.594295	15519	10080	0.606235
GZ07	wt	wt	hatched	wt	756	566	0.571861	14083	10418	0.574793
GZ08	wt	wt	hatched	wt	772	599	0.563093	13923	9908	0.584239
GZ09	wt	wt	hatched	wt	769	533	0.59063	14641	10269	0.587756
GZ10	wt	wt	hatched	wt	835	565	0.596429	15618	10466	0.598758
