## Supplementary material for "Physically asymmetric division of the *C. elegans* zygote ensures invariably successful embryogenesis": Figure 1 - supplement 2 - source data

### Sheet: PAR-2-annotation
ID	date	file	Exp	Upshift	Outcome	background	AB.rel	P1.PAR2.ratio	AB.size	P1.size	total	length	width	height	sec
P2G01	190404	4	Upshift	meta	died	142	0.5272	1.71	795	712	1507	57.2	35	20	188
P2G02	190404	5	Upshift	meta	died	148	0.5133	1.85	746	707	1453	53.4	36	20	NA
P2G03	190404	3	Upshift	meta	died	137	0.5175	1.88	725	676	1400	54.7	33	18	189
P2G04	190404	2	Ctrl	2C	hatched	142	0.5833	1.64	759	542	1302	52.5	33	19	157
P2G05	190404	1	Upshift	meta	died	139	0.5296	1.7	778	691	1469	52	38	19	150
P2G06	190405	6	Upshift	meta	died	180	0.5002	1.8	776	776	1552	55.8	36	20	240
P2G07	190405	7- bottom	Upshift	meta	died	173	0.4919	1.79	781	807	1588	57.7	35	18	270
P2G08	190405	7 - top	Upshift	meta	hatched	173	0.5236	1.62	712	648	1356	49.5	37	18	NA
P2G10	190408	8 - top	Ctrl	no	hatched	163	0.5763	1.71	816	600	1415	55.5	33	18	220
P2G11	190408	8 - bottom	Ctrl	no	hatched	168	0.5667	1.85	867	663	1529	55.7	36	18	180
P2G13	190417	9 - top	Ctrl	no	hatched	126	0.5441	1.43	833	698	1531	54	36.5	18	210
P2G14	190417	9 - mid_left	Ctrl	no	hatched	126	0.5651	1.63	878	676	1554	56	34.4	18	210
P2G15	190417	9 - bottom right	Ctrl	no	hatched	126	0.5482	1.47	865	713	1578	57.8	35	18	225
P2G12	190418	10	Upshift	meta	died	128	0.4922	1.72	764	788	1553	58	36	17	150
P2G28	191205	12	Upshift	meta	hatched	164.7	0.5327	1.74	783	687	1470	53	35.4	18	210
P2G29	191205	13 - pos 1	Ctrl	no	died	154.6	0.5739	1.81	903	670	1573	56.3	35.4	18	210
P2G30	191205	13 - pos 2	Ctrl	no	died	161.5	0.5593	1.9	902	711	1613	55.3	37	18	210
P2G16	191205	11	Upshift	meta	hatched	157	0.5101	1.85	809	777	1587	57	35.5	18	180
P2G17	191209	15 - Pos1 left	Ctrl	no	hatched	162.75	0.5498	1.71	857	702	1558	55.6	37	17	240
P2G18	191209	15 - Pos 2	Ctrl	no	died	148.54	0.5677	1.56	988	752	1741	56	41	17	210
P2G19	191209	16 - top	Ctrl	2C	died	161.5	0.5853	1.7	1103	782	1885	61	37	18	180
P2G20	191209	16 - bottom	Upshift	meta	died	157.83	0.5341	1.73	980	855	1835	51	37	18	210
P2G21	191209	17 - topright	Ctrl	no	died	146.6	0.5833	1.67	851	608	1458	51.7	38	16	240
P2G22	191209	17 - bottomleft	Ctrl	no	died	150.54	0.5574	1.73	824	654	1478	51	37.7	16	240
P2G23	191210	18 - Pos1 top	Ctrl	2C	hatched	162.5	0.5933	1.94	874	599	1473	55.4	36	18	210
P2G24	191210	18 - Pos1 bottom	Ctrl	2C	hatched	146.74	0.5501	1.58	816	668	1484	55.8	34.5	18	270
P2G25	191210	18 - Pos 2	Ctrl	2C	died	144.82	0.561	1.59	873	683	1557	53.5	38.6	18	210
P2G26	191210	19 - left	Upshift	meta	died	147.23	0.4987	1.86	807	811	1617	57.6	36.7	16	240
P2G27	191211	19 - rigth	Upshift	meta	died	149.85	0.491	1.66	758	786	1543	54	37.4	16	180
P2G31	191209	14 - top	Ctrl	no	hatched	143.5	0.5771	1.87	909	666	1576	57.4	37.3	18	210
P2G32	191209	14 - bottom	Ctrl	no	hatched	139.4	0.5865	1.98	909	641	1549	55	35	18	210

### Sheet: PAR-2-Raw
embryo	cell	Area	Mean	Min	Max	Ch	Slice	Frame
P2G10	AB	37.2	334.6	285	393	2	6	14
P2G10	AB	37.2	327.5	268	390	2	6	14
P2G10	AB	37.2	331.9	281	393	2	6	14
P2G10	AB	37.2	344.3	288	409	2	6	14
P2G10	P1	28.9	457.7	407	522	2	6	14
P2G10	P1	28.9	459	395	514	2	6	14
P2G10	P1	28.9	451.6	393	546	2	6	14
P2G10	P1	28.9	455.6	377	542	2	6	14
P2G11	AB	27.9	335.5	255	410	2	5	10
P2G11	AB	27.9	313.7	251	387	2	5	10
P2G11	AB	27.9	300.1	214	376	2	5	10
P2G11	AB	27.9	294	216	362	2	5	10
P2G11	P1	27.9	440.1	367	525	2	5	10
P2G11	P1	27.9	445.3	347	540	2	5	10
P2G11	P1	27.9	436.6	357	511	2	5	10
P2G11	P1	27.9	411.7	346	821	2	5	10
P2G06	AB	30.1	296.7	237	368	2	6	52
P2G06	AB	20.7	290.7	232	347	2	6	52
P2G06	AB	41.5	297.7	237	374	2	6	52
P2G06	AB	41.5	313.9	233	382	2	6	52
P2G06	P1	41.5	382.5	312	475	2	6	52
P2G06	P1	41.5	400.5	307	489	2	6	52
P2G06	P1	41.5	394.1	314	485	2	6	52
P2G06	P1	41.5	376.6	305	464	2	6	52
P2G08	AB	24.2	306.7	237	393	2	6	43
P2G08	AB	24.2	287.2	221	359	2	6	54
P2G08	AB	24.2	298.7	227	376	2	6	54
P2G08	AB	24.2	299.2	228	366	2	6	54
P2G08	P1	24.2	367.9	290	449	2	6	54
P2G08	P1	24.2	372	271	442	2	6	54
P2G08	P1	24.2	372.5	309	444	2	6	54
P2G08	P1	24.2	379	305	453	2	6	54
P2G07	AB	23.5	288.6	231	370	2	6	38
P2G07	AB	23.5	290.7	235	380	2	6	38
P2G07	AB	23.5	281.3	221	351	2	6	38
P2G07	AB	23.5	307.5	253	397	2	6	38
P2G07	AB	23.5	288.1	225	367	2	6	38
P2G07	P1	23.5	371.7	286	458	2	6	38
P2G07	P1	23.5	386.3	326	464	2	6	38
P2G07	P1	23.5	380.6	325	442	2	6	38
P2G07	P1	23.5	361.3	292	436	2	6	38
P2G07	P1	24.9	379.4	286	462	2	6	38
P2G04	AB	42.9	279.1	218	351	2	5	12
P2G04	AB	42.9	274	210	339	2	5	12
P2G04	AB	42.9	268.8	210	339	2	5	12
P2G04	AB	42.9	268.5	205	331	2	5	12
P2G04	P1	22.7	359.2	292	420	2	5	12
P2G04	P1	22.7	355.8	281	431	2	5	12
P2G04	P1	22.7	354.6	291	431	2	5	12
P2G04	P1	22.7	351.2	287	433	2	5	12
P2G03	AB	38.3	264.3	193	325	2	6	34
P2G03	AB	30.5	266.3	213	337	2	6	34
P2G03	AB	30.5	258.4	201	319	2	6	34
P2G03	AB	30.5	255.7	204	314	2	6	34
P2G03	P1	30.5	368.5	296	445	2	6	34
P2G03	P1	30.5	376.8	302	446	2	6	34
P2G03	P1	30.5	371.2	290	451	2	6	34
P2G03	P1	30.5	364.2	290	451	2	6	34
P2G01	AB	30.5	263.8	207	326	2	6	40
P2G01	AB	30.5	269.5	204	329	2	6	40
P2G01	AB	30.5	265.1	201	334	2	6	40
P2G01	AB	30.5	272.7	207	344	2	6	40
P2G01	P1	30.5	359.1	289	428	2	6	40
P2G01	P1	30.5	363.6	297	452	2	6	40
P2G01	P1	30.5	354.5	276	420	2	6	40
P2G01	P1	30.5	351.2	277	450	2	6	40
P2G02	AB	30.5	271.9	195	353	2	6	40
P2G02	AB	30.5	265.1	200	329	2	6	40
P2G02	AB	30.5	263.8	205	325	2	6	40
P2G02	AB	30.5	270.9	213	329	2	6	40
P2G02	P1	30.5	355.6	271	446	2	6	40
P2G02	P1	30.5	376.7	297	457	2	6	40
P2G02	P1	30.5	375.1	301	462	2	6	40
P2G02	P1	30.5	371.7	294	448	2	6	40
P2G12	AB	40.9	236.4	182	311	2	8	60
P2G12	AB	35	229.1	175	294	2	8	60
P2G12	AB	35	232.5	170	301	2	8	60
P2G12	AB	35	234.2	181	315	2	8	60
P2G12	P1	35	297.2	234	377	2	8	60
P2G12	P1	35	311	246	391	2	8	60
P2G12	P1	35	318.5	253	384	2	8	60
P2G12	P1	35	311.3	233	377	2	8	60
P2G13	AB	44.1	227.4	165	291	2	2	145
P2G13	AB	44.1	223.5	166	286	2	2	145
P2G13	AB	44.1	225.6	162	283	2	2	145
P2G13	AB	44.1	233.5	181	299	2	2	145
P2G13	P1	44.1	278	193	344	2	2	145
P2G13	P1	44.1	274	193	367	2	2	145
P2G13	P1	44.1	266.9	199	321	2	2	145
P2G13	P1	44.1	266.3	208	330	2	2	145
P2G14	AB	31.5	226.1	173	273	2	2	117
P2G14	AB	31.5	226.9	165	290	2	2	117
P2G14	AB	31.5	221.7	173	277	2	2	117
P2G14	AB	31.5	217.6	162	277	2	2	117
P2G14	P1	31.5	297.4	243	369	2	2	117
P2G14	P1	31.5	284.3	225	355	2	2	117
P2G14	P1	31.5	274.1	214	348	2	2	117
P2G14	P1	31.5	279.2	221	344	2	2	117
P2G15	AB	30.5	228.2	175	279	2	2	100
P2G15	AB	30.5	224.8	167	282	2	2	100
P2G15	AB	30.5	232.6	183	290	2	2	100
P2G15	P1	30.5	288.3	227	349	2	2	100
P2G15	P1	30.5	278.1	216	355	2	2	100
P2G15	P1	30.5	268	218	329	2	2	100
P2G15	P1	30.5	270.8	203	341	2	2	100
P2G28	AB	31.603	295.973	218	367	2	5	11
P2G28	AB	31.603	293.632	221	371	2	5	11
P2G28	AB	31.603	293.195	216	354	2	5	11
P2G28	AB	31.603	294.42	224	359	2	5	11
P2G28	P1	31.603	378.415	296	477	2	5	11
P2G28	P1	31.603	390.004	306	480	2	5	11
P2G28	P1	31.603	400.69	316	491	2	5	11
P2G28	P1	31.603	393.75	318	475	2	5	11
P2G28	bg	31.603	164.005	120	240	2	5	11
P2G28	bg	31.603	162.797	115	232	2	5	11
P2G28	bg	31.603	157.218	119	216	2	5	11
P2G28	bg	31.603	174.976	128	266	2	5	11
P2G29	AB	34.124	280.341	210	341	2	6	9
P2G29	AB	34.124	281.195	208	364	2	6	9
P2G29	AB	34.124	279.568	216	373	2	6	9
P2G29	AB	34.124	287.649	222	371	2	6	9
P2G29	P1	34.124	381.001	294	476	2	6	9
P2G29	P1	34.124	387.131	309	471	2	6	9
P2G29	P1	34.124	385.331	285	484	2	6	9
P2G29	P1	34.124	387.568	300	478	2	6	9
P2G29	bg	34.124	157.131	107	219	2	6	9
P2G29	bg	34.124	160.691	122	225	2	6	9
P2G29	bg	34.124	144.56	117	181	2	6	9
P2G29	bg	34.124	156.11	116	257	2	6	9
P2G30	AB	34.124	286.583	194	364	2	6	13
P2G30	AB	34.124	286.895	230	392	2	6	13
P2G30	AB	34.124	281.536	215	345	2	6	13
P2G30	AB	34.124	282.177	202	355	2	6	13
P2G30	P1	34.124	398.741	312	507	2	6	13
P2G30	P1	34.124	397.265	296	491	2	6	13
P2G30	P1	34.124	393.464	314	496	2	6	13
P2G30	P1	34.124	390.683	304	494	2	6	13
P2G30	bg	34.124	158.25	121	226	2	6	13
P2G30	bg	34.124	166.185	123	274	2	6	13
P2G30	bg	34.124	153.235	112	197	2	6	13
P2G30	bg	34.124	168.499	106	278	2	6	13
P2G16	AB	27.947	282.352	225	344	2	5	31
P2G16	AB	27.947	282.352	225	344	2	5	31
P2G16	AB	27.947	278.304	217	352	2	5	31
P2G16	AB	27.947	280.394	212	348	2	5	31
P2G16	P1	27.947	397.713	310	493	2	5	31
P2G16	P1	27.947	392.953	302	493	2	5	31
P2G16	P1	27.947	386.86	296	475	2	5	31
P2G16	P1	27.947	364.883	269	448	2	5	31
P2G16	bg	27.947	161.762	119	224	2	5	31
P2G16	bg	27.947	164.006	120	239	2	5	31
P2G16	bg	27.947	149.814	118	185	2	5	31
P2G16	bg	27.947	152.266	118	196	2	5	31
P2G16	AB	28.997	283.693	219	365	2	5	29
P2G16	AB	28.997	284.678	218	362	2	5	29
P2G16	AB	28.997	280.199	214	350	2	5	29
P2G16	AB	28.997	275.039	206	356	2	5	29
P2G16	P1	28.997	354.59	250	445	2	5	29
P2G16	P1	28.997	375.281	284	453	2	5	29
P2G16	P1	28.997	391.199	316	482	2	5	29
P2G16	P1	28.997	403.038	321	500	2	5	29
P2G16	bg	28.997	153.464	119	217	2	5	29
P2G16	bg	28.997	146.743	112	200	2	5	29
P2G16	bg	28.997	153.652	111	200	2	5	29
P2G16	bg	28.997	143.978	114	184	2	5	29
P2G16	AB	28.997	275.168	209	338	2	5	33
P2G16	AB	28.997	278.257	216	344	2	5	33
P2G16	AB	28.997	270.661	161	347	2	5	33
P2G16	AB	28.997	272.657	182	344	2	5	33
P2G16	P1	28.997	360.894	273	468	2	5	33
P2G16	P1	28.997	384.529	291	477	2	5	33
P2G16	P1	28.997	399.116	298	484	2	5	33
P2G16	P1	28.997	390.89	312	473	2	5	33
P2G16	bg	28.997	167.735	118	236	2	5	33
P2G16	bg	28.997	154.867	101	198	2	5	33
P2G16	bg	28.997	149.936	118	199	2	5	33
P2G16	bg	28.997	146.019	111	199	2	5	33
P2G16	AB	28.997	283.087	213	364	2	5	26
P2G16	AB	28.997	284.461	207	359	2	5	26
P2G16	AB	28.997	280.116	207	359	2	5	26
P2G16	AB	28.997	274.129	205	331	2	5	26
P2G16	P1	28.997	374.014	302	465	2	5	26
P2G16	P1	28.997	399.301	290	491	2	5	26
P2G16	P1	28.997	405.906	296	491	2	5	26
P2G16	P1	28.997	396.274	301	483	2	5	26
P2G16	bg	28.997	146.429	115	193	2	5	26
P2G16	bg	28.997	145.396	118	188	2	5	26
P2G16	bg	28.997	155.461	118	202	2	5	26
P2G16	bg	28.997	153.912	116	195	2	5	26
P2G17	AB	20.676	262.549	193	329	2	7	10
P2G17	AB	20.676	262.041	194	331	2	7	10
P2G17	AB	20.676	272.13	212	336	2	7	10
P2G17	AB	20.676	275.809	192	349	2	7	10
P2G17	P1	20.676	343.764	279	413	2	7	10
P2G17	P1	20.676	342.256	247	430	2	7	10
P2G17	P1	20.676	340.045	257	427	2	7	10
P2G17	P1	20.676	346.902	266	410	2	7	10
P2G17	bg	20.676	158.152	123	235	2	7	10
P2G17	bg	20.676	159.272	120	217	2	7	10
P2G17	bg	20.676	160.307	125	237	2	7	10
P2G17	bg	20.676	173.278	133	291	2	7	10
P2G19	AB	37.15	293.331	231	374	2	5	11
P2G19	AB	37.15	293.331	231	374	2	5	11
P2G19	AB	37.15	295.003	218	368	2	5	11
P2G19	AB	37.15	300.404	236	372	2	5	11
P2G19	P1	37.15	404.874	304	516	2	5	11
P2G19	P1	37.15	390.786	310	476	2	5	11
P2G19	P1	37.15	388.084	297	478	2	5	11
P2G19	P1	37.15	383.324	298	474	2	5	11
P2G19	bg	37.15	158.015	117	212	2	5	11
P2G19	bg	37.15	160.109	116	223	2	5	11
P2G19	bg	37.15	163.063	101	221	2	5	11
P2G19	bg	37.15	162.907	121	236	2	5	11
P2G19	AB	37.15	286.605	203	373	2	6	13
P2G19	AB	37.15	296.376	210	365	2	6	13
P2G19	AB	37.15	301.811	210	394	2	6	13
P2G19	AB	37.15	300.535	216	370	2	6	13
P2G19	P1	37.15	376.382	256	468	2	6	13
P2G19	P1	37.15	382.666	290	498	2	6	13
P2G19	P1	37.15	390.495	303	495	2	6	13
P2G19	P1	37.15	406.104	307	503	2	6	13
P2G19	bg	37.15	158.419	110	212	2	6	13
P2G19	bg	37.15	165.89	115	254	2	6	13
P2G19	bg	37.15	158.247	112	207	2	6	13
P2G19	bg	37.15	163.34	113	220	2	6	13
P2G20	AB	28.073	281.591	216	347	2	6	25
P2G20	AB	28.073	285.513	213	363	2	6	25
P2G20	AB	28.073	289.973	213	357	2	6	25
P2G20	AB	28.073	289.269	222	373	2	6	25
P2G20	P1	28.073	392.612	292	484	2	6	25
P2G20	P1	28.073	390.569	312	476	2	6	25
P2G20	P1	28.073	382.584	287	500	2	6	25
P2G20	P1	28.073	357.266	252	440	2	6	25
P2G20	bg	28.073	158.584	105	223	2	6	25
P2G20	bg	28.073	156.178	121	215	2	6	25
P2G20	bg	28.073	156.093	117	208	2	6	25
P2G20	bg	28.073	160.472	120	217	2	6	25
P2G18	AB	42.866	264.072	207	331	2	7	30
P2G18	AB	42.866	262.293	197	327	2	7	30
P2G18	AB	42.866	259.545	194	324	2	7	30
P2G18	AB	42.866	258.906	186	326	2	7	30
P2G18	P1	42.866	326.456	244	416	2	7	30
P2G18	P1	42.866	316.665	244	402	2	7	30
P2G18	P1	42.866	318.968	232	398	2	7	30
P2G18	P1	42.866	333.454	244	410	2	7	30
P2G18	bg	42.866	148.621	114	241	2	7	30
P2G18	bg	42.866	148.299	117	191	2	7	30
P2G18	bg	42.866	145.179	115	186	2	7	30
P2G18	bg	42.866	152.041	106	201	2	7	30
P2G21	AB	25.888	263.583	198	321	2	6	4
P2G21	AB	25.888	268.685	213	334	2	6	4
P2G21	AB	25.888	267.862	200	335	2	6	4
P2G21	AB	25.888	264.64	209	339	2	6	4
P2G21	P1	25.888	343.804	260	413	2	6	4
P2G21	P1	25.888	342.732	267	435	2	6	4
P2G21	P1	25.888	350.495	262	429	2	6	4
P2G21	P1	25.888	347.679	235	459	2	6	4
P2G21	bg	25.888	144.648	118	187	2	6	4
P2G21	bg	25.888	143.95	117	187	2	6	4
P2G21	bg	25.888	147.026	119	197	2	6	4
P2G21	bg	25.888	150.705	111	194	2	6	4
P2G22	AB	24.879	265.949	193	330	2	5	38
P2G22	AB	24.879	266.701	212	323	2	5	38
P2G22	AB	24.879	257.905	186	346	2	5	38
P2G22	AB	24.879	253.87	178	313	2	5	38
P2G22	P1	24.879	318.091	235	400	2	5	38
P2G22	P1	24.879	344.36	273	425	2	5	38
P2G22	P1	24.879	358.841	288	441	2	5	38
P2G22	P1	24.879	345.064	271	431	2	5	38
P2G22	bg	24.879	154.118	114	200	2	5	38
P2G22	bg	24.879	153.38	124	198	2	5	38
P2G22	bg	24.879	149.1	101	193	2	5	38
P2G22	bg	24.879	145.562	113	196	2	5	38
P2G23	AB	25.887	288.515	219	372	2	5	6
P2G23	AB	25.887	288.331	222	350	2	5	6
P2G23	AB	25.887	290.336	212	369	2	5	6
P2G23	AB	25.887	302.942	215	381	2	5	6
P2G23	P1	25.887	435.451	331	527	2	5	6
P2G23	P1	25.887	417.95	324	519	2	5	6
P2G23	P1	25.887	406.739	310	487	2	5	6
P2G23	P1	25.887	419.706	335	545	2	5	6
P2G23	bg	25.887	154.295	107	206	2	5	6
P2G23	bg	25.887	176.409	105	235	2	5	6
P2G23	bg	25.887	166.674	124	252	2	5	6
P2G23	bg	25.887	152.619	120	199	2	5	6
P2G24	AB	28.073	297.805	230	368	2	6	13
P2G24	AB	28.073	282.725	221	364	2	6	13
P2G24	AB	28.073	277.156	215	375	2	6	13
P2G24	AB	28.073	278.277	208	372	2	6	13
P2G24	P1	28.073	351.931	250	444	2	6	13
P2G24	P1	28.073	359.49	273	459	2	6	13
P2G24	P1	28.073	360.91	267	451	2	6	13
P2G24	P1	28.073	374.907	286	462	2	6	13
P2G24	bg	28.073	145.268	111	190	2	6	13
P2G24	bg	28.073	143.623	115	186	2	6	13
P2G24	bg	28.073	150.617	118	214	2	6	13
P2G24	bg	28.073	147.46	115	195	2	6	13
P2G25	AB	31.477	257.844	177	318	2	6	41
P2G25	AB	31.477	248.981	188	318	2	6	41
P2G25	AB	31.477	249.618	187	313	2	6	41
P2G25	AB	31.477	258.652	190	330	2	6	41
P2G25	P1	31.477	322.591	245	403	2	6	41
P2G25	P1	31.477	309.742	225	433	2	6	41
P2G25	P1	31.477	296.434	230	404	2	6	41
P2G25	P1	31.477	305.9	236	400	2	6	41
P2G25	bg	31.477	142.522	113	178	2	6	41
P2G25	bg	31.477	144.374	112	199	2	6	41
P2G25	bg	31.477	143.879	111	182	2	6	41
P2G25	bg	31.477	148.486	109	201	2	6	41
P2G25	AB	60.684	245.38	183	309	2	7	53
P2G25	AB	60.684	251.947	192	322	2	7	53
P2G25	AB	60.684	255.102	194	324	2	7	53
P2G25	AB	60.684	261.135	192	339	2	7	53
P2G25	P1	60.684	326.816	250	421	2	7	53
P2G25	P1	21.601	318.016	254	392	2	7	53
P2G25	P1	21.601	317.681	258	396	2	7	53
P2G25	P1	21.601	323.204	254	412	2	7	53
P2G25	bg	21.601	142.428	110	199	2	7	53
P2G25	bg	21.601	144.858	121	183	2	7	53
P2G25	bg	21.601	141.973	108	173	2	7	53
P2G25	bg	21.601	159.648	120	225	2	7	53
P2G26	AB	38.285	270.505	203	344	2	5	14
P2G26	AB	38.285	277.652	209	341	2	5	14
P2G26	AB	38.285	289.864	210	373	2	5	14
P2G26	AB	38.285	298.007	223	364	2	5	14
P2G26	P1	38.285	391.013	293	485	2	5	14
P2G26	P1	38.285	413.329	313	513	2	5	14
P2G26	P1	38.285	414.418	330	505	2	5	14
P2G26	P1	38.285	373.398	275	467	2	5	14
P2G26	bg	38.285	150.728	116	204	2	5	14
P2G26	bg	38.285	150.232	116	202	2	5	14
P2G26	bg	38.285	155.869	118	211	2	5	14
P2G26	bg	38.285	174.699	121	295	2	5	14
P2G27	AB	38.285	287.396	227	372	2	5	14
P2G27	AB	38.285	275.565	197	346	2	5	14
P2G27	AB	38.285	266.951	203	331	2	5	14
P2G27	AB	38.285	263.573	197	360	2	5	14
P2G27	P1	38.285	336.844	259	441	2	5	14
P2G27	P1	38.285	359.179	259	433	2	5	14
P2G27	P1	38.285	369.243	285	469	2	5	14
P2G27	P1	38.285	346.979	258	427	2	5	14
P2G27	bg	38.285	151.366	114	206	2	5	14
P2G27	bg	38.285	148.209	110	208	2	5	14
P2G27	bg	38.285	146.384	113	187	2	5	14
P2G27	bg	38.285	153.456	116	224	2	5	14
P2G31	AB	26.896	248.472	186	342	2	7	46
P2G31	AB	26.896	249.359	187	319	2	7	46
P2G31	AB	26.896	255.745	155	330	2	7	46
P2G31	AB	26.896	256.103	190	317	2	7	46
P2G31	P1	26.896	349.747	270	440	2	7	46
P2G31	P1	26.896	340.128	242	425	2	7	46
P2G31	P1	26.896	364.589	278	479	2	7	46
P2G31	P1	26.896	356.92	266	436	2	7	46
P2G31	P1	26.896	341.731	263	439	2	6	40
P2G31	P1	26.896	337.033	262	419	2	6	40
P2G31	P1	26.896	337.219	264	421	2	6	40
P2G31	P1	26.896	365.12	283	449	2	6	40
P2G31	bg	50.472	144.177	102	184	2	6	40
P2G31	bg	50.472	139.565	109	184	2	6	40
P2G31	bg	50.472	139.784	112	173	2	6	40
P2G31	bg	50.472	144.305	114	200	2	6	40
P2G31	AB	21.349	282.986	227	354	2	6	8
P2G31	AB	21.349	298.344	226	371	2	6	8
P2G31	AB	21.349	265.927	199	339	2	6	8
P2G31	AB	21.349	265.667	204	327	2	6	8
P2G31	P1	21.349	402.88	312	506	2	6	8
P2G31	P1	21.349	410.415	307	488	2	6	8
P2G31	P1	21.349	419.335	328	532	2	6	8
P2G31	P1	21.349	390.713	309	514	2	6	8
P2G31	bg	21.349	153.984	117	208	2	6	8
P2G31	bg	21.349	145.616	114	185	2	6	8
P2G31	bg	21.349	143.142	116	186	2	6	8
P2G31	bg	21.349	154.341	110	224	2	6	8
P2G05	AB	32.8	271.4	211	343	2	5	51
P2G05	AB	32.8	266.9	207	336	2	5	51
P2G05	AB	32.8	265.3	206	334	2	5	51
P2G05	AB	32.8	255.5	188	314	2	5	51
P2G05	P1	32.8	348.6	266	421	2	5	51
P2G05	P1	32.8	352.1	285	439	2	5	51
P2G05	P1	32.8	342.8	256	420	2	5	51
P2G05	P1	32.8	307.6	240	382	2	5	51
P2G05	bg	32.8	138.2	103	193	2	5	51
P2G05	bg	32.8	138.2	90	169	2	5	51
P2G05	bg	32.8	139.8	114	176	2	5	51
P2G05	bg	32.8	140.1	109	188	2	5	51
P2G06	AB	36.1	292.9	229	367	2	6	44
P2G06	AB	36.1	297.4	231	383	2	6	44
P2G06	AB	36.1	305.6	226	371	2	6	44
P2G06	AB	36.1	308	220	379	2	6	44
P2G06	P1	36.1	390.4	296	493	2	6	44
P2G06	P1	36.1	417.2	328	500	2	6	44
P2G06	P1	36.1	413.4	331	488	2	6	44
P2G06	P1	36.1	401.7	308	496	2	6	44
P2G06	bg	36.1	179	119	228	2	6	44
P2G06	bg	36.1	180.2	130	223	2	6	44
P2G06	bg	36.1	181.1	127	231	2	6	44
P2G06	bg	36.1	180.1	126	231	2	6	44
P2G07	AB	32.8	294.8	226	380	2	6	38
P2G07	AB	32.8	290.1	229	370	2	6	38
P2G07	AB	32.8	279.5	216	351	2	6	38
P2G07	AB	32.8	283.9	221	351	2	6	38
P2G07	P1	32.8	363.9	285	452	2	6	38
P2G07	P1	32.8	379.9	286	458	2	6	38
P2G07	P1	32.8	388.4	321	464	2	6	38
P2G07	P1	32.8	376.6	302	447	2	6	38
P2G07	bg	32.8	173.7	123	219	2	6	38
P2G07	bg	32.8	172	115	219	2	6	38
P2G07	bg	32.8	172.9	133	217	2	6	38
P2G07	bg	32.8	173.6	125	211	2	6	38
P2G08	AB	32.8	299	236	375	2	6	38
P2G08	AB	32.8	294.8	230	376	2	6	38
P2G08	AB	32.8	297.5	226	369	2	6	38
P2G08	AB	32.8	303.6	230	385	2	6	38
P2G08	P1	32.8	368.1	298	441	2	6	38
P2G08	P1	32.8	377	293	447	2	6	38
P2G08	P1	32.8	377.9	310	454	2	6	38
P2G08	P1	32.8	385.2	320	457	2	6	38
P2G08	bg	32.8	173	115	222	2	6	38
P2G08	bg	32.8	172.4	123	211	2	6	38
P2G08	bg	32.8	173.8	123	227	2	6	38
P2G08	bg	32.8	172.8	126	217	2	6	38
P2G32	AB	58.5	269.3	194	341	2	4	2
P2G32	AB	58.5	274.8	194	368	2	4	2
P2G32	AB	58.5	273.6	208	365	2	4	2
P2G32	AB	58.5	269.6	183	350	2	4	2
P2G32	P1	58.5	397.6	294	514	2	4	2
P2G32	P1	58.5	404	309	514	2	4	2
P2G32	P1	58.5	411	309	542	2	4	2
P2G32	P1	58.5	391.1	297	496	2	4	2
P2G32	bg	58.5	137.7	103	175	2	4	2
P2G32	bg	58.5	138.9	111	172	2	4	2
P2G32	bg	58.5	137.9	105	170	2	4	2
P2G32	bg	58.1	140.6	111	171	2	4	2
P2G31	AB	25.7	237.2	167	302	2	6	57
P2G31	AB	25.7	235.7	176	290	2	6	57
P2G31	AB	25.7	235.6	178	310	2	6	57
P2G31	AB	25.7	242.7	162	298	2	6	57
P2G31	P1	25.7	319.1	251	409	2	6	57
P2G31	P1	25.7	335	260	404	2	6	57
P2G31	P1	25.7	340	232	427	2	6	57
P2G31	P1	25.7	340.6	258	437	2	6	57
P2G31	bg	25.7	139.5	113	167	2	6	57
P2G31	bg	25.4	141.3	111	189	2	6	57
P2G31	bg	25.7	140.3	115	184	2	6	57
P2G31	bg	25.7	136.6	104	181	2	6	57

### Sheet: MEX-5
Experiment	Embryo size	AB rel	AB int	P1 int	AB size	P1 size	Day
ctrl	1431.7	0.567	913.5	576.9	811.8	619.9	a
ctrl	1588.5	0.5614	839.5	562.1	891.8	696.7	a
ctrl	1578.5	0.5663	732.25	502.5	893.9	684.6	a
ctrl	1551.4	0.5723	812.5	547.4	887.9	663.5	a
ctrl	1479.8	0.5643	799.25	524.4	835.1	644.7	a
ctrl	1661.2	0.5763	760.35	518.2	957.3	703.9	a
ctrl	1604.6	0.5565	720	476	893	711.6	a
ctrl	1547.7	0.5628	737	516	871	676.7	a
ctrl	1604	0.5832	982.7	646.2	935.5	668.5	b
ctrl	1593.6	0.5724	1011.6	722.6	912.2	681.4	b
ctrl	1507.1	0.5601	954.7	646.3	844.1	663	b
meta	1620.3	0.4747	815	641.2	769.2	851.1	a
meta	1429.9	0.4941	934.7	671.4	706.5	723.4	a
meta	1578.5	0.5246	1046.9	738.8	828.1	750.4	b
meta	1468.6	0.5138	916.6	659.8	754.6	714	a
meta	1597.4	0.484	1065.4	751.4	773.1	824.3	b
meta	1662.4	0.4991	947.9	707	829.7	832.7	b
meta	1573.2	0.5035	911	631.6	792.1	781.1	b
meta	1644.2	0.5138	938.6	669.7	844.8	799.4	b
meta	1525.1	0.5221	982.3	676.1	796.3	728.8	b
