## Supplementary material for "Physically asymmetric division of the *C. elegans* zygote ensures invariably successful embryogenesis": Figure 1 - supplement 3 - source data

### Sheet: Data
Experiment	Embryo	ID	Upshift	Outcome	AB relative	postembryonic phenotype	offspring
		EQUALIZED
A	top	GM38	meta	alive	0.4886	died as L1/L2	ND
A	middle	GM30	meta	alive	0.4978	ste/egl	0
A	right	GM31	meta	alive	0.4998	ste/pv	0
A	top	GM32	meta	alive	0.5228	egl, adult in 4 days	2 L1 from the carcass
A	bottom	GM33	meta	alive	0.502	arrest as L3/4 ?, ste	0
A	left	GM40	meta	alive	0.5117	low fertility	15
A	middle	GM54	meta	alive	0.4951	OK, but slow to reach adult (6 days)	fertile, # ND
A	right	GM37	meta	alive	0.5236	OK, adult in 4 days	fertile, # ND
A	top	GM57	meta	alive	0.5118	OK, adult in 4 days	fertile, # ND
B	single	RCM01	meta	died	0.470259	ND	ND
B	single	RCM02	meta	died	0.510833	ND	ND
B	single	RCM03	meta	died	0.516734	ND	ND
B	single	RCM04	meta	died	0.495962	ND	ND
B	single	RCM05	meta	died	0.470216	ND	ND
B	single	RCM06	meta	died	0.488124	ND	ND
B	single	RCM07	meta	died	0.516211	ND	ND
B	single	RCM08	meta	died	0.51276	ND	ND
B	single	RCM09	meta	died	0.486091	ND	ND
B	single	RCM10	meta	alive	0.480553	died as L1/L2	ND
B	single	RCM11	meta	alive	0.482993	died as L1/L2	ND
B	single	RCM12	meta	alive	0.502574	died as L1/L2	ND
B	single	RCM13	meta	alive	0.520316	died as L1/L2	ND
B	single	RCM14	meta	alive	0.527249	died as L1/L2	ND
B	single	RCM15	meta	alive	0.494253	adult, only few eggs, died after 8 days	4 L1
B	single	RCM16	meta	alive	0.523929	abnormal gonad, very sick appearance	7 L1
B	single	RCM17	meta	alive	0.501587	very dark, maybe only 1 gonad	46 L1 , many unfertilized eggs (10+), elongated
B	single	RCM18	meta	alive	0.484173	very thin, only one gonad, late	60 L1 offspring (transferred) +
B	single	RCM19	meta	alive	0.495794	OK	75
B	single	RCM20	meta	alive	0.50466	OK	110 e +
B	single	RCM21	meta	alive	0.52541	OK, but slow to reach adult (+2 days later)	100 +
B	single	RCM22	meta	alive	0.519821	OK	220 +
		CONTROLS
A	left	GT32	2C	alive	0.5614	OK	hundreds of eggs
A	bottomright	GT33	2C	alive	0.559	OK	hundreds of eggs
A	left	GT35	2C	alive	0.5876	OK	hundreds of eggs
A	bottom	GT47	2C	alive	0.5767	OK	118
A	top	GT48	2C	alive	0.5898	OK	215
A	pos02	GT49	2C	alive	0.579	died as L1/L2	ND
A	left	GT50	2C	alive	unequal	OK	hundreds of eggs
A	right	GT51	2C	alive	unequal	OK	hundreds of eggs
B	left	RCC01	2C	alive	0.573129	OK	150+
B	right	RCC02	2C	alive	0.55928	only 1 gonad arm	150+
B	right	RCC03	2C	alive	0.575161	OK	250+
B	left	RCC04	2C	alive	0.579504	OK	225+
B	single	RCC05	2C	alive	unequal	OK	200+
B	single	RCC06	2C	alive	unequal	sick gonad	120 +
B	top	RCC07	2C	alive	unequal	OK	115 +
B	bottom	RCC08	2C	alive	unequal	OK	125 +
B	single	RCC09	2C	alive	unequal	OK	100+
B	single	RCC10	2C	alive	unequal	OK	118 +
B	left	RCC11	2C	alive	unequal	egl, bag of worms (6 days)	33
B	right	RCC12	2C	alive	unequal	died as L1/L2	ND

### Sheet: Summary
		Equalized				Controls
		+	Total	%		+	Total	%	Fisher test p-value
	Dead as L1/L2	6	22	0.272727		2	20	0.1	0.2431	n.s.
	Visible adult phenotypes *	9	16	0.5625		3	18	0.166667	0.0299	*
	Reduced fertility **	8	16	0.5		1	18	0.0555556	0.0056	*
	* egl / ste / pv / gonad missing / < 100 progeny
	** less than 50 progeny
