## Supplementary material for "Physically asymmetric division of the *C. elegans* zygote ensures invariably successful embryogenesis": Figure 5 - source data

### Sheet: Sheet1
ID	Proc	Marker	Genotype	UPT	MS	MSp	E	Ea	Ep	AB2	AB3	AB4	AB5	outcome	Abs	P1s	length	width	EaMax	EpMax	EaDisp	EpDisp	AB.rel	Group	Batch	Note
JM1	M	end-3	ev571	27	80	118	80	144	146	46	72	100	140	hatched	735	649	51.3	33	694	863	11.04	6.38	0.531069	Alive	A
JM2	M	end-3	ev571	27	80	116	81	138	138	48	78	114	160	died	678.4	691.5	57	32	811	630	4.1	4.6	0.495219	Dead	A
JM3	M	end-3	ev571	27	84	120	86	148	148	52	78	114	160	hatched	667	688	56	31.6	997	985	13.09	7.41	0.492251	Alive	A
JM4	M	end-3	ev571	27	78	114	80	118	120	50	76	110	152	died	672.484	686.688	52.35	34	313	288	5.16	4.93	0.494775	Dead	A
JM5	M	end-3	ev571	27	85	123	86	154	156	50	77	111	157	hatched	753.3	723.7	60	32	942	1006	9.4	3.71	0.51002	Alive	A
JM6	M	end-3	ev571	27	82	118	82	145	148	48	74	108	156	hatched	659.75	638.99	53	32	801	905	9.17	5.76	0.507992	Alive	A
JM7	M	end-3	ev571	27	80	118	82	148	148	49	75	107	153	hatched	811.167	708.794	59	33.3	333	345	8.9	7.06	0.533676	Alive	A
JM8	M	end-3	ev571	27	90	130	90	158	158	50	82	116	162	died	759.182	731.067	55.4	34	440	419	8.04	4.71	0.509433	Dead	A
JM9	M	end-3	ev571	27	84	124	84	156	158	50	78	114	168	died	666.853	636.343	52	33.3	871	912	13.13	3.14	0.511706	Dead	A
JM10	M	end-3	ev571	27	82	120	84	148	150	50	74	106	150	hatched	700.347	630.207	57.4	32	1006	871	11.65	6.4	0.526357	Alive	A
JM11	M	end-3	ev571	27	72	106	74	124	124	42	68	98	138	died	714.677	699.8	56.4	31	722	871	6.75	4.82	0.505259	Dead	A
JM12	M	end-3	ev571	27	78	112	78	138	140	46	72	104	148	died	752.079	727.915	53.3	35.5	881	836	10.26	8.6	0.508164	Dead	A
JM13	M	end-3	ev571	27	74	108	74	140	142	40	66	96	142	died	830.2	689.01	55.6	36	1020	1131	11.03	4.57	0.546468	Dead	A
JM14	M	end-3	ev571	27	86	128	86	154	154	52	80	116	164	died	763.132	730.605	53	38	951	932	11.53	6.38	0.510888	Dead	A
JM15	M	end-3	ev571	27	84	122	85	142	140	51	80	116	162	died	745.734	780.278	56.6	35.8	665	692	8.37	4.2	0.488681	Dead	A
JM16	M	end-3	ev571	27	80	114	80	120	120	50	80	116	168	died	673.451	894.334	56	36.5	349	356	4.04	5.92	0.429556	Inverted	A
JM17	M	end-3	ev571	27	89	135	89	147	151	57	85	123	173	died	667.147	703.709	52	32.8	751	687	7.76	3	0.486665	Dead	A
JM18	M	end-3	ev571	27	91	131	91	155	157	56	84	122	176	died	655	692.5	54.5	30.75	827	776	8.86	2.73	0.486085	Dead	A
JC19	C	end-3	ev571	18	84	120	86	160	164	50	76	106	150	died	862.605	581.626	52.6	34	1351	1508	3.9	8.99	0.597276	Ctrl	A
JC20	C	end-3	ev571	18	86	122	88	164	176	50	76	106	152	hatched	811.082	611.884	55.1	33.4	1060	1130	7.18	9.76	0.569994	Ctrl	A
JT21	C	end-3	ev571	27	82	118	84	156	158	46	72	102	148	hatched	791	583	52.4	34.9	972	1121	11.24	6.77	0.575691	Ctrl	A
JT22	C	end-3	ev571	27	82	122	84	162	170	46	74	108	152	hatched	755.1	589.2	56.4	32.2	1235	1093	12.43	5.69	0.561705	Ctrl	A
JT23	C	end-3	ev571	27	80	118	84	166	156	50	76	106	152	hatched	783.346	617.599	58	32.6	1595	1321	7.47	5.83	0.559155	Ctrl	A
JT24	C	end-3	ev571	27	88	126	90	158	160	52	78	112	156	hatched	812	635	56.5	33	895	920	11.62	9.1	0.561161	Ctrl	A
JT25	C	end-3	ev571	27	88	126	88	162	162	50	76	110	156	hatched	757	556	55	31.5	1337	1306	10.01	7.23	0.576542	Ctrl	A
JT26	C	end-3	ev571	27	81	118	81	159	157	50	74	106	150	hatched	691.269	554.184	49	32	1051	1061	13.38	8.03	0.555034	Ctrl	A
JT27	C	end-3	ev571	27	82	120	84	150	152	46	74	108	150	hatched	765	616	57.8	31.6	438	421	7.14	3.43	0.553946	Ctrl	A
JT28	C	end-3	ev571	27	88	128	90	168	172	50	76	112	154	hatched	735.522	557.294	56	31	871	912	13.13	3.14	0.56893	Ctrl	A
JT29	C	end-3	ev571	27	88	128	90	170	176	50	78	114	160	died	726.192	546.409	56.2	30.6	1417	1319	14.76	6.04	0.570636	Ctrl	A
JT31	C	end-3	ev571	27	84	124	86	162	166	48	76	108	154	hatched	971.492	662.146	57.4	37.1	1124	1394	10.73	7.33	0.59468	Ctrl	A
JC32	C	end-3	ev571	17.5	94	132	96	172	176	52	82	116	160	hatched	768.2	579.1	60.5	32	1374	1225	9.81	5.69	0.570177	Ctrl	A
JC33	C	end-3	ev571	17.5	94	132	94	178	178	54	82	116	166	hatched	757.4	564.1	51	33	1404	1542	12.24	9.4	0.573137	Ctrl	A
JC34	C	end-3	ev571	17.5	93	133	95	175	175	57	83	119	165	hatched	735	518	54	30.5	1230	1440	10.98	8.86	0.586592	Ctrl	A
JC35	C	end-3	ev571	17.5	90	128	90	172	172	52	80	110	160	hatched	795	537	47	38	1240	1519	8.61	9.72	0.596847	Ctrl	A
JC36	C	end-3	ev571	17.5	92	132	94	172	174	54	82	114	160	hatched	798.7	580.7	52.5	35	1455	1417	10.58	5.72	0.57902	Ctrl	A
JT37	C	end-3	ev571	27	95	136	95	171	175	55	85	119	165	hatched	739.178	558.596	52	31	1173	1445	12.88	9.14	0.569574	Ctrl	A
JM38	M	end-3	ev571	27	84	120	86	146	148	52	78	114	NA	hatched	648	578	56	30.1	771.8	742	10.035	7.59	0.528548	Alive	B
JM39	M	end-3	ev571	27	64	102	66	126	128	34	58	88	130	hatched	637	593	53	33	932	930	11.15	6.78	0.517886	Alive	B
JM40	M	end-3	ev571	27	NA	32	NA	58	58	NA	22	NA	NA	hatched	676	625	56	32.7	545	635	9.38	6.59	0.5196	Alive	B
JM41	M	end-3	ev571	27	84	118	86	136	134	54	82	114	158	died	583	665	52	32	685	543	10.12	3.5	0.467147	Inverted	B
JM42	M	end-3	ev571	27	84	120	86	142	146	54	78	112	162	hatched	652	614	57.5	30	508	520	9.6	6.2	0.515008	Alive	B
JM43	M	end-3	ev571	27	78	114	80	140	144	46	72	104	146	hatched	679	673	53	32	456	462	14.4	6.3	0.502219	Alive	B
JM44	M	end-3	ev571	27	80	112	82	134	136	52	80	114	NA	died	631	692	58.5	30	564	580	NA	NA	0.476946	Inverted	B	EMS skewed
JM45	M	end-3	ev571	27	88	126	90	156	160	56	80	114	158	hatched	670	627	51	32.5	957	838	9.34	5.4	0.516577	Alive	B
JM46	M	end-3	ev571	27	96	136	98	172	174	60	88	122	170	hatched	651	583	56	29.5	811	834	11.14	9.15	0.527553	Alive	B
JT47	C	end-3	ev571	27	78	100	80	146	152	42	66	98	138	hatched	719	550	54.5	31.4	1128	1204	10.72	9.52	0.566588	Ctrl	B
JT48	C	end-3	ev571	27	82	118	84	152	156	48	72	102	142	hatched	737	550	48.5	36	782	834	9.73	5.55	0.57265	Ctrl	B
JT49	C	end-3	ev571	27	70	106	72	136	136	34	58	88	126	hatched	726	512	53	32	1174	1149	NA	NA	0.58643	Ctrl	B
